# The Human Exonuclease-1 Interactome And Phosphorylation Sites

**DOI:** 10.1101/588574

**Authors:** Wassim Eid, Daniel Hess, Christiane König, Christian Gentili, Stefano Ferrari

**Affiliations:** Institute of Molecular Cancer Research, Winterthurerstrasse 190, CH-8057 Zurich, Switzerland; Department of Biochemistry, Medical Research Institute, University of Alexandria, 21311 Alexandria, Egypt; Friedrich Miescher Institute for Biomedical Research, Maulbeerstrasse 66, CH-4058 Basel, Switzerland

**Keywords:** EXO1, Orbital mass spectrometry, PDCD11, PTMs

## Abstract

Error-free repair of DNA double-strand break is orchestrated by homologous recombination (HR) pathways and requires the concerted action of several factors. Among these, EXO1 and DNA2/BLM execute extensive resection of DNA ends to produce 3’-overhangs, which are key intermediates for downstream steps of HR. To help shedding light on regulatory aspects of DNA repair pathways in which EXO1 participates, we set out to identify proteins interacting with EXO1. Affinity purification of EXO1 followed by Orbitrap mass spectrometry led to the identification of novel partners that are involved in RNA processing or that are the causative agents of rare X-linked disorders. Depletion of a selected subset of EXO1 interacting proteins led to reduction of the DNA damage response. Among those, we examined the RRP5-homologue and NFκB-interacting protein PDCD11/ALG-4, which has roles in apoptosis and is a putative driver gene in cutaneous T-cell lymphoma. We provide evidence that depletion of PDCD11 decreased the formation of γH2AX foci and the phosphorylation of DNA damage response signaling intermediates in response to camptothecin or bleomycin, resulting in increased cellular resistance to DNA damage. Furthermore, extensive coverage of EXO1 sequence (>85%) by mass spectrometry allowed conducting an in-depth analysis of its phosphorylation sites, with the identification of 26 residues that are differentially modified in untreated conditions or upon induction of DNA damage.

As a whole, these results provide the basis for future in-depth studies on novel roles of EXO1 in genome stability and indicate targets for pharmacological inhibition of pathways of cancer development.

**HIGHLIGHTS:**

- Proteome-wide analysis of Exonuclease-1 (EXO1) interacting proteins revealed novel partners involved in RNA processing or that are the causative agents of rare X-linked disorders.
- We provide evidence for a role of PDCD11 in the DNA Damage Response.
- We conducted a comprehensive identification of EXO1 phosphorylation sites.
