## Supplementary material for "The Human Exonuclease-1 Interactome And Phosphorylation Sites": Table 1

### Sheet: Publication Report
	Search Engine Set: 1 Search Engine
		Search Engine: Mascot
			Version: Mascot
			Samples: All Samples
			Fragment Tolerance: 0.60 Da (Monoisotopic)
			Parent Tolerance: 10.0 PPM (Monoisotopic)
			Fixed Modifications: +57 on C (Carbamidomethyl)
			Variable Modifications: -17 on n (Pyro-cmC), +1 on NQ (Deamidation), +16 on M (Oxidation), +42 on n (Acetyl), +80 on STY (Phospho)
			Database: the uniprot_sprot_2010_09 database (selected for Homo sapiens, unknown version, 20359 entries)
			Digestion Enzyme: Trypsin
			Max Missed Cleavages: 3
			Probability Model:
				S1 (F045693): Peptide Prophet [+2 and below,+3,+4,+5,+6,+7 and above]
				S2 (F045696): Peptide Prophet [+2 and below,+3,+4,+5,+6,+7 and above]
				S3 (F045694): Peptide Prophet [+2 and below,+3,+4,+5,+6,+7 and above]
				S4 (F045695): Peptide Prophet [+2 and below,+3,+4,+5,+6,+7 and above]
	Scaffold: Version: Scaffold_4.8.4
		Protein Grouping Strategy: Experiment-wide grouping with binary peptide-protein weights
		Peptide Thresholds: 50.0% minimum
		Protein Thresholds: 99.0% minimum and 2 peptides minimum
		Peptide FDR: 4.7% (Prophet)
		Protein FDR: 0.1% (Prophet)
DATABASE SEARCHING-- Tandem mass spectra were extracted.
Charge state deconvolution and deisotoping were not performed. All
MS/MS samples were analyzed using Mascot (Matrix Science, London, UK; version
Mascot). Mascot was set up to search the uniprot_sprot_2010_09 database
(selected for Homo sapiens, unknown version, 20359 entries) assuming the
digestion enzyme trypsin. Mascot was searched with a fragment ion mass tolerance
of 0.60 Da and a parent ion tolerance of 10.0 PPM. Iodoacetamide derivative of
cysteine was specified in Mascot as a fixed modification.
S-carbamoylmethylcysteine cyclization (N-terminus) of the n-terminus,
deamidation of asparagine and glutamine, oxidation of methionine, acetylation of
the n-terminus and phosphorylation of serine, threonine and tyrosine were
specified in Mascot as variable modifications.
CRITERIA FOR PROTEIN IDENTIFICATION-- Scaffold (version Scaffold_4.8.4, Proteome
Software Inc., Portland, OR) was used to validate MS/MS based peptide and
protein identifications. Peptide identifications were accepted if they could be
established at greater than 50.0% probability by the Peptide Prophet algorithm
(Keller, A et al Anal. Chem. 2002;74(20):5383-92). Protein identifications were
accepted if they could be established at greater than 99.0% probability and
contained at least 2 identified peptides. Protein probabilities were assigned
by the Protein Prophet algorithm (Nesvizhskii, Al et al Anal. Chem.
2003;75(17):4646-58). Proteins that contained similar peptides and could not be
differentiated based on MS/MS analysis alone were grouped to satisfy the
principles of parsimony.

### Sheet: Samples View Report
				Strep-EXO1 pull down			Analysis		CRAPome	cut-off 206	1/2 of 411 exp
Identified Protein	Gene name	Mw	CTRL	Untreated	HU	IR
			S1	S2	S3	S4	co-IP	siRNA
Exonuclease 1 OS=Homo sapiens GN=EXO1 PE=1 SV=2	EXO1_HUMAN	94 kDa	30.252	3640.8	4204.3	3383.3
DNA mismatch repair protein Msh6 OS=Homo sapiens GN=MSH6 PE=1 SV=2	MSH6_HUMAN	153 kDa	0	92.468	113.53	76.894	*
DNA mismatch repair protein Msh2 OS=Homo sapiens GN=MSH2 PE=1 SV=1	MSH2_HUMAN	105 kDa	0	55.107	83.446	59.706	*
40S ribosomal protein S15 OS=Homo sapiens GN=RPS15 PE=1 SV=2	RS15_HUMAN	17 kDa	0	25.219	19.406	32.567
60S ribosomal protein L9 OS=Homo sapiens GN=RPL9 PE=1 SV=1	RL9_HUMAN	22 kDa	0	25.219	14.555	28.948
14-3-3 protein eta OS=Homo sapiens GN=YWHAH PE=1 SV=4	1433F_HUMAN	28 kDa	0	28.021	60.159	25.33	*
Histone H1x OS=Homo sapiens GN=H1FX PE=1 SV=1	H1X_HUMAN	22 kDa	0	22.417	2.9109	19.902
40S ribosomal protein S30 OS=Homo sapiens GN=FAU PE=1 SV=1	RS30_HUMAN	7 kDa	0	16.812	12.614	11.76
Antigen KI-67 OS=Homo sapiens GN=MKI67 PE=1 SV=2	KI67_HUMAN	359 kDa	0	9.3402	14.555	10.856
E3 ubiquitin-protein ligase CHIP OS=Homo sapiens GN=STUB1 PE=1 SV=2	CHIP_HUMAN	35 kDa	0	4.6701	10.673	9.0464
Heterogeneous nuclear ribonucleoprotein A0 OS=Homo sapiens GN=HNRNPA0 PE=1 SV=1	ROA0_HUMAN	31 kDa	0	6.5382	4.8515	8.1417
Heterochromatin protein 1-binding protein 3 OS=Homo sapiens GN=HP1BP3 PE=1 SV=1	HP1B3_HUMAN	61 kDa	0	6.5382	3.8812	9.0464
G patch domain-containing protein 4 OS=Homo sapiens GN=GPATCH4 PE=1 SV=2	GPTC4_HUMAN	50 kDa	0	5.6041	5.8218	6.3325
Pre-mRNA-processing factor 19 OS=Homo sapiens GN=PRPF19 PE=1 SV=1	PRP19_HUMAN	55 kDa	0	5.6041	3.8812	8.1417
mRNA turnover protein 4 homolog OS=Homo sapiens GN=MRTO4 PE=1 SV=2	MRT4_HUMAN	28 kDa	0	10.274	2.9109	4.5232
Double-stranded RNA-binding protein Staufen homolog 1 OS=Homo sapiens GN=STAU1 PE=1 SV=2	STAU1_HUMAN	63 kDa	0	7.4722	2.9109	6.3325
Splicing factor, arginine/serine-rich 5 OS=Homo sapiens GN=SFRS5 PE=1 SV=1	SFRS5_HUMAN	31 kDa	0	12.142	7.7625	10.856
Ribosomal RNA processing protein 1 homolog B OS=Homo sapiens GN=RRP1B PE=1 SV=3	RRP1B_HUMAN	84 kDa	0	6.5382	3.8812	4.5232
Serine/threonine-protein phosphatase PGAM5, mitochondrial OS=Homo sapiens GN=PGAM5 PE=1 SV=2	PGAM5_HUMAN	32 kDa	0	4.6701	5.8218	4.5232
Phosphate carrier protein, mitochondrial OS=Homo sapiens GN=SLC25A3 PE=1 SV=2	MPCP_HUMAN	40 kDa	0	3.7361	5.8218	5.4278
Putative ribosomal RNA methyltransferase NOP2 OS=Homo sapiens GN=NOP2 PE=1 SV=2	NOP2_HUMAN	89 kDa	0	6.5382	2.9109	4.5232
Heat shock 70 kDa protein 4L OS=Homo sapiens GN=HSPA4L PE=1 SV=2	HS74L_HUMAN	94 kDa	0	11.208	6.7921	7.2371
G-rich sequence factor 1 OS=Homo sapiens GN=GRSF1 PE=1 SV=3	GRSF1_HUMAN	53 kDa	0	5.6041	0.97031	6.3325
Glycogen phosphorylase, muscle form OS=Homo sapiens GN=PYGM PE=1 SV=6	PYGM_HUMAN	97 kDa	0	13.076	0	0
Protein RRP5 homolog OS=Homo sapiens GN=PDCD11 PE=1 SV=3	RRP5_HUMAN	209 kDa	0	5.6041	1.9406	4.5232		**
Heterogeneous nuclear ribonucleoprotein G OS=Homo sapiens GN=RBMX PE=1 SV=3	HNRPG_HUMAN	42 kDa	0	3.7361	3.8812	2.7139
BAG family molecular chaperone regulator 2 OS=Homo sapiens GN=BAG2 PE=1 SV=1	BAG2_HUMAN	24 kDa	0	3.7361	5.8218	0.90464
Histone H1.0 OS=Homo sapiens GN=H1F0 PE=1 SV=3	H10_HUMAN	21 kDa	0	2.8021	1.9406	4.5232
IQ motif and SEC7 domain-containing protein 1 OS=Homo sapiens GN=IQSEC1 PE=1 SV=1	IQEC1_HUMAN	108 kDa	0	0.93402	4.8515	2.7139
Fragile X mental retardation 1 protein OS=Homo sapiens GN=FMR1 PE=1 SV=1	FMR1_HUMAN	71 kDa	0	3.7361	0.97031	3.6186
rRNA 2'-O-methyltransferase fibrillarin OS=Homo sapiens GN=FBL PE=1 SV=2	FBRL_HUMAN	34 kDa	0	4.6701	2.9109	0.90464
cAMP-dependent protein kinase type I-alpha regulatory subunit OS=Homo sapiens GN=PRKAR1A PE=1 SV=1	KAP0_HUMAN	43 kDa	0	1.868	2.9109	3.6186
Splicing factor, arginine/serine-rich 7 OS=Homo sapiens GN=SFRS7 PE=1 SV=1	SFRS7_HUMAN	27 kDa	0	2.8021	2.9109	2.7139
DnaJ homolog subfamily A member 3, mitochondrial OS=Homo sapiens GN=DNAJA3 PE=1 SV=1	DNJA3_HUMAN	53 kDa	0	1.868	2.9109	2.7139
Myb-binding protein 1A OS=Homo sapiens GN=MYBBP1A PE=1 SV=2	MBB1A_HUMAN	149 kDa	0	4.6701	0.97031	1.8093
ATP synthase subunit gamma, mitochondrial OS=Homo sapiens GN=ATP5C1 PE=1 SV=1	ATPG_HUMAN	33 kDa	0	2.8021	1.9406	2.7139
Cell growth-regulating nucleolar protein OS=Homo sapiens GN=LYAR PE=1 SV=2	LYAR_HUMAN	44 kDa	0	2.8021	0.97031	2.7139
E3 ubiquitin-protein ligase RNF138 OS=Homo sapiens GN=RNF138 PE=1 SV=1	RN138_HUMAN	28 kDa	0	2.8021	1.9406	1.8093	*
Putative ATP-dependent RNA helicase DHX30 OS=Homo sapiens GN=DHX30 PE=1 SV=1	DHX30_HUMAN	134 kDa	0	5.6041	0	1.8093
Cold-inducible RNA-binding protein OS=Homo sapiens GN=CIRBP PE=1 SV=1	CIRBP_HUMAN	19 kDa	0	2.8021	0	3.6186
Melanoma-associated antigen D1 OS=Homo sapiens GN=MAGED1 PE=1 SV=3	MAGD1_HUMAN	86 kDa	0	2.8021	0.97031	1.8093
YTH domain family protein 2 OS=Homo sapiens GN=YTHDF2 PE=1 SV=2	YTHD2_HUMAN	62 kDa	0	1.868	0.97031	2.7139
Chaperone activity of bc1 complex-like, mitochondrial OS=Homo sapiens GN=CABC1 PE=1 SV=1	ADCK3_HUMAN	72 kDa	0	1.868	2.9109	0.90464
Putative rRNA methyltransferase 3 OS=Homo sapiens GN=FTSJ3 PE=1 SV=2	RRMJ3_HUMAN	97 kDa	0	1.868	1.9406	1.8093
Nucleolar complex protein 3 homolog OS=Homo sapiens GN=NOC3L PE=1 SV=1	NOC3L_HUMAN	93 kDa	0	1.868	1.9406	0.90464
60S ribosomal protein L26-like 1 OS=Homo sapiens GN=RPL26L1 PE=1 SV=1	RL26L_HUMAN	17 kDa	0	43.899	41.723	46.137
G-protein coupled receptor-associated sorting protein 2 OS=Homo sapiens GN=GPRASP2 PE=1 SV=1	GASP2_HUMAN	94 kDa	0	0.93402	2.9109	0.90464
NF-kappa-B-repressing factor OS=Homo sapiens GN=NKRF PE=1 SV=2	NKRF_HUMAN	78 kDa	0	1.868	1.9406	0.90464
Calcium-binding mitochondrial carrier protein Aralar2 OS=Homo sapiens GN=SLC25A13 PE=1 SV=2	CMC2_HUMAN	74 kDa	0	0.93402	1.9406	0.90464
DnaJ homolog subfamily A member 4 OS=Homo sapiens GN=DNAJA4 PE=1 SV=1	DNJA4_HUMAN	45 kDa	0	1.868	1.9406	0
Probable rRNA-processing protein EBP2 OS=Homo sapiens GN=EBNA1BP2 PE=1 SV=2	EBP2_HUMAN	35 kDa	0	0	0.97031	2.7139
RNA-binding protein 14 OS=Homo sapiens GN=RBM14 PE=1 SV=2	RBM14_HUMAN	69 kDa	0	2.8021	0	0.90464
39S ribosomal protein L11, mitochondrial OS=Homo sapiens GN=MRPL11 PE=1 SV=1	RM11_HUMAN	21 kDa	0	0	1.9406	0.90464
Protein LTV1 homolog OS=Homo sapiens GN=LTV1 PE=1 SV=1	LTV1_HUMAN	55 kDa	0	1.868	0	0.90464
Ribosome biogenesis protein BRX1 homolog OS=Homo sapiens GN=BRIX1 PE=1 SV=2	BRX1_HUMAN	41 kDa	0	0	0	2.7139
Zinc finger protein 655 OS=Homo sapiens GN=ZNF655 PE=1 SV=3	ZN655_HUMAN	57 kDa	0	0	2.9109	0		**
26S protease regulatory subunit 7 OS=Homo sapiens GN=PSMC2 PE=1 SV=3	PRS7_HUMAN	49 kDa	0	0	0	1.8093
RRP15-like protein OS=Homo sapiens GN=RRP15 PE=1 SV=2	RRP15_HUMAN	31 kDa	0	0	0	1.8093
Zinc finger CCCH-type antiviral protein 1 OS=Homo sapiens GN=ZC3HAV1 PE=1 SV=3	ZCCHV_HUMAN	101 kDa	0	0	0	1.8093
2-oxoisovalerate dehydrogenase subunit alpha, mitochondrial OS=Homo sapiens GN=BCKDHA PE=1 SV=2	ODBA_HUMAN	50 kDa	0	0	0	1.8093
RING finger protein 219 OS=Homo sapiens GN=RNF219 PE=1 SV=1	RN219_HUMAN	81 kDa	0	0	1.9406	0
40S ribosomal protein S21 OS=Homo sapiens GN=RPS21 PE=1 SV=1	RS21_HUMAN	9 kDa	0	1.868	0	0
Glutamate receptor delta-1 subunit OS=Homo sapiens GN=GRID1 PE=2 SV=2	GRID1_HUMAN	112 kDa	0	0	0	1.8093
Zinc finger protein 192 OS=Homo sapiens GN=ZNF192 PE=1 SV=2	ZN192_HUMAN (+21)	66 kDa	0	0	1.9406	0
THO complex subunit 4 OS=Homo sapiens GN=THOC4 PE=1 SV=3	THOC4_HUMAN	27 kDa	1.2605	20.549	13.584	20.807
PHD finger protein 6 OS=Homo sapiens GN=PHF6 PE=1 SV=1	PHF6_HUMAN	41 kDa	1.2605	15.878	15.525	13.57	*	**
Guanine nucleotide-binding protein-like 3 OS=Homo sapiens GN=GNL3 PE=1 SV=2	GNL3_HUMAN	62 kDa	1.2605	18.68	6.7921	17.188
40S ribosomal protein S29 OS=Homo sapiens GN=RPS29 PE=1 SV=2	RS29_HUMAN	7 kDa	1.2605	14.944	9.7031	9.951
60S ribosomal protein L39 OS=Homo sapiens GN=RPL39 PE=2 SV=2	RL39_HUMAN	6 kDa	1.2605	10.274	9.7031	10.856
Importin subunit alpha-2 OS=Homo sapiens GN=KPNA2 PE=1 SV=1	IMA2_HUMAN	58 kDa	1.2605	8.4062	9.7031	8.1417
UPF0488 protein C8orf33 OS=Homo sapiens GN=C8orf33 PE=1 SV=1	CH033_HUMAN	25 kDa	1.2605	6.5382	8.7328	9.0464
40S ribosomal protein S12 OS=Homo sapiens GN=RPS12 PE=1 SV=3	RS12_HUMAN	15 kDa	1.2605	6.5382	6.7921	9.951
Enhancer of rudimentary homolog OS=Homo sapiens GN=ERH PE=1 SV=1	ERH_HUMAN	12 kDa	1.2605	5.6041	8.7328	8.1417		**
S-phase kinase-associated protein 1 OS=Homo sapiens GN=SKP1 PE=1 SV=2	SKP1_HUMAN	19 kDa	1.2605	2.8021	4.8515	2.7139
Titin OS=Homo sapiens GN=TTN PE=1 SV=2	TITIN_HUMAN	3816 kDa	1.2605	1.868	2.9109	4.5232
HCLS1-associated protein X-1 OS=Homo sapiens GN=HAX1 PE=1 SV=2	HAX1_HUMAN	32 kDa	1.2605	3.7361	1.9406	2.7139
Serum response factor OS=Homo sapiens GN=SRF PE=1 SV=1	SRF_HUMAN	52 kDa	1.2605	2.8021	1.9406	3.6186
Zinc finger protein 24 OS=Homo sapiens GN=ZNF24 PE=1 SV=4	ZNF24_HUMAN	42 kDa	1.2605	3.7361	2.9109	0.90464
Dynein heavy chain 8, axonemal OS=Homo sapiens GN=DNAH8 PE=1 SV=2	DYH8_HUMAN	515 kDa	1.2605	0.93402	2.9109	3.6186
Dynein heavy chain 12, axonemal OS=Homo sapiens GN=DNAH12 PE=1 SV=2	DYH12_HUMAN	357 kDa	1.2605	2.8021	1.9406	1.8093
Nesprin-1 OS=Homo sapiens GN=SYNE1 PE=1 SV=3	SYNE1_HUMAN	1011 kDa	1.2605	3.7361	0.97031	0.90464
Parafibromin OS=Homo sapiens GN=CDC73 PE=1 SV=1	CDC73_HUMAN	61 kDa	1.2605	0.93402	1.9406	0.90464
Melanoma-associated antigen D2 OS=Homo sapiens GN=MAGED2 PE=1 SV=2	MAGD2_HUMAN	65 kDa	1.2605	0.93402	0	2.7139
Proteasome subunit beta type-7 OS=Homo sapiens GN=PSMB7 PE=1 SV=1	PSB7_HUMAN	30 kDa	1.2605	0	0	1.8093
Delta-1-pyrroline-5-carboxylate synthase OS=Homo sapiens GN=ALDH18A1 PE=1 SV=2	P5CS_HUMAN	87 kDa	2.521	28.021	78.595	44.327
60S ribosomal protein L36a OS=Homo sapiens GN=RPL36A PE=1 SV=2	RL36A_HUMAN	12 kDa	2.521	26.153	20.376	28.948
40S ribosomal protein S15a OS=Homo sapiens GN=RPS15A PE=1 SV=2	RS15A_HUMAN	15 kDa	2.521	22.417	23.287	23.521
60S ribosomal protein L31 OS=Homo sapiens GN=RPL31 PE=1 SV=1	RL31_HUMAN	14 kDa	2.521	24.285	19.406	20.807
Ribosomal L1 domain-containing protein 1 OS=Homo sapiens GN=RSL1D1 PE=1 SV=3	RL1D1_HUMAN	55 kDa	2.521	12.142	14.555	23.521
Microtubule-actin cross-linking factor 1, isoform 4 OS=Homo sapiens GN=MACF1 PE=1 SV=2	MACF4_HUMAN	670 kDa	2.521	14.944	5.8218	13.57
RNA-binding protein 28 OS=Homo sapiens GN=RBM28 PE=1 SV=3	RBM28_HUMAN	86 kDa	2.521	17.746	5.8218	9.0464
E3 ubiquitin-protein ligase UBR4 OS=Homo sapiens GN=UBR4 PE=1 SV=1	UBR4_HUMAN	574 kDa	2.521	1.868	1.9406	2.7139
RNA-binding protein 39 OS=Homo sapiens GN=RBM39 PE=1 SV=2	RBM39_HUMAN	59 kDa	2.521	0.93402	2.9109	1.8093
Splicing factor 3B subunit 3 OS=Homo sapiens GN=SF3B3 PE=1 SV=4	SF3B3_HUMAN	136 kDa	2.521	1.868	0	1.8093
Hepatoma-derived growth factor-related protein 2 OS=Homo sapiens GN=HDGFRP2 PE=1 SV=1	HDGR2_HUMAN	74 kDa	2.521	1.868	0.97031	0.90464
Lysyl-tRNA synthetase OS=Homo sapiens GN=KARS PE=1 SV=3	SYK_HUMAN	68 kDa	2.521	1.868	0	0.90464
ADP-ribosylation factor-binding protein GGA2 OS=Homo sapiens GN=GGA2 PE=1 SV=3	GGA2_HUMAN	67 kDa	2.521	0	0	1.8093
Protein phosphatase 1G OS=Homo sapiens GN=PPM1G PE=1 SV=1	PPM1G_HUMAN	59 kDa	2.521	0	0	0
Thioredoxin-dependent peroxide reductase, mitochondrial OS=Homo sapiens GN=PRDX3 PE=1 SV=3	PRDX3_HUMAN	28 kDa	2.521	0	0	0
Adenosylhomocysteinase OS=Homo sapiens GN=AHCY PE=1 SV=4	SAHH_HUMAN	48 kDa	2.521	0	0	0
TAR DNA-binding protein 43 OS=Homo sapiens GN=TARDBP PE=1 SV=1	TADBP_HUMAN	45 kDa	2.521	0	0	0
Ran GTPase-activating protein 1 OS=Homo sapiens GN=RANGAP1 PE=1 SV=1	RAGP1_HUMAN	64 kDa	2.521	0	0	0
Heterogeneous nuclear ribonucleoprotein A3 OS=Homo sapiens GN=HNRNPA3 PE=1 SV=2	ROA3_HUMAN	40 kDa	3.7814	9.3402	12.614	12.665
Insulin receptor substrate 4 OS=Homo sapiens GN=IRS4 PE=1 SV=1	IRS4_HUMAN	134 kDa	3.7814	6.5382	5.8218	11.76
Histone H3.3 OS=Homo sapiens GN=H3F3A PE=1 SV=2	H33_HUMAN	15 kDa	3.7814	7.4722	6.7921	9.951
ATPase family AAA domain-containing protein 3A OS=Homo sapiens GN=ATAD3A PE=1 SV=2	ATD3A_HUMAN	71 kDa	3.7814	5.6041	5.8218	8.1417
Splicing factor, arginine/serine-rich 1 OS=Homo sapiens GN=SFRS1 PE=1 SV=2	SFRS1_HUMAN	28 kDa	3.7814	6.5382	4.8515	7.2371
Proliferating cell nuclear antigen OS=Homo sapiens GN=PCNA PE=1 SV=1	PCNA_HUMAN	29 kDa	3.7814	4.6701	3.8812	4.5232
26S protease regulatory subunit 10B OS=Homo sapiens GN=PSMC6 PE=1 SV=1	PRS10_HUMAN	44 kDa	3.7814	1.868	1.9406	3.6186
Caprin-1 OS=Homo sapiens GN=CAPRIN1 PE=1 SV=2	CAPR1_HUMAN	78 kDa	3.7814	3.7361	0	3.6186
26S proteasome non-ATPase regulatory subunit 2 OS=Homo sapiens GN=PSMD2 PE=1 SV=3	PSMD2_HUMAN	100 kDa	3.7814	0.93402	2.9109	3.6186
Splicing factor, arginine/serine-rich 2 OS=Homo sapiens GN=SFRS2 PE=1 SV=4	SFRS2_HUMAN	25 kDa	3.7814	2.8021	1.9406	1.8093
Putative small nuclear ribonucleoprotein polypeptide E-like protein 1 OS=Homo sapiens GN=SNRPEL1 PE=5 SV=1	RUEL1_HUMAN (+1)	11 kDa	3.7814	0.93402	0.97031	3.6186
Small nuclear ribonucleoprotein Sm D3 OS=Homo sapiens GN=SNRPD3 PE=1 SV=1	SMD3_HUMAN	14 kDa	3.7814	0	0.97031	3.6186
Proline-, glutamic acid- and leucine-rich protein 1 OS=Homo sapiens GN=PELP1 PE=1 SV=2	PELP1_HUMAN	120 kDa	3.7814	2.8021	0.97031	0
Proteasome subunit alpha type-7-like OS=Homo sapiens GN=PSMA8 PE=1 SV=3	PSA7L_HUMAN (+1)	29 kDa	3.7814	0	0	3.6186
Small nuclear ribonucleoprotein G-like protein OS=Homo sapiens PE=3 SV=2	RUXGL_HUMAN (+1)	9 kDa	3.7814	0	0.97031	1.8093
Stress-induced-phosphoprotein 1 OS=Homo sapiens GN=STIP1 PE=1 SV=1	STIP1_HUMAN	63 kDa	3.7814	0	0.97031	1.8093
Single-stranded DNA-binding protein, mitochondrial OS=Homo sapiens GN=SSBP1 PE=1 SV=1	SSBP_HUMAN	17 kDa	3.7814	0	0	1.8093
Heterogeneous nuclear ribonucleoprotein H3 OS=Homo sapiens GN=HNRNPH3 PE=1 SV=2	HNRH3_HUMAN	37 kDa	3.7814	0	1.9406	0
Ribosome-binding protein 1 OS=Homo sapiens GN=RRBP1 PE=1 SV=4	RRBP1_HUMAN	152 kDa	3.7814	0.93402	0	0
Talin-1 OS=Homo sapiens GN=TLN1 PE=1 SV=3	TLN1_HUMAN	270 kDa	3.7814	0.93402	0	0
PEST proteolytic signal-containing nuclear protein OS=Homo sapiens GN=PCNP PE=1 SV=2	PCNP_HUMAN	19 kDa	3.7814	0	0	0
Splicing factor 1 OS=Homo sapiens GN=SF1 PE=1 SV=4	SF01_HUMAN	68 kDa	3.7814	0	0	0
Vigilin OS=Homo sapiens GN=HDLBP PE=1 SV=2	VIGLN_HUMAN	141 kDa	3.7814	0	0	0
4F2 cell-surface antigen heavy chain OS=Homo sapiens GN=SLC3A2 PE=1 SV=3	4F2_HUMAN	68 kDa	3.7814	0	0	0
ATP synthase subunit delta, mitochondrial OS=Homo sapiens GN=ATP5D PE=1 SV=2	ATPD_HUMAN	17 kDa	3.7814	0	0	0
F-actin-capping protein subunit alpha-1 OS=Homo sapiens GN=CAPZA1 PE=1 SV=3	CAZA1_HUMAN	33 kDa	3.7814	0	0	0
Prefoldin subunit 2 OS=Homo sapiens GN=PFDN2 PE=1 SV=1	PFD2_HUMAN	17 kDa	3.7814	0	0	0
Src substrate cortactin OS=Homo sapiens GN=CTTN PE=1 SV=2	SRC8_HUMAN	62 kDa	3.7814	0	0	0
Alpha-taxilin OS=Homo sapiens GN=TXLNA PE=1 SV=3	TXLNA_HUMAN	62 kDa	3.7814	0	0	0
Cytoplasmic dynein 1 light intermediate chain 1 OS=Homo sapiens GN=DYNC1LI1 PE=1 SV=3	DC1L1_HUMAN	57 kDa	3.7814	0	0	0
40S ribosomal protein S17 OS=Homo sapiens GN=RPS17 PE=1 SV=2	RS17_HUMAN	16 kDa	5.0419	60.712	49.486	56.088
60S ribosomal protein L26 OS=Homo sapiens GN=RPL26 PE=1 SV=1	RL26_HUMAN	17 kDa	5.0419	56.975	52.397	53.374
40S ribosomal protein S7 OS=Homo sapiens GN=RPS7 PE=1 SV=1	RS7_HUMAN	22 kDa	5.0419	33.625	31.05	36.186
Nucleolar RNA helicase 2 OS=Homo sapiens GN=DDX21 PE=1 SV=5	DDX21_HUMAN	87 kDa	5.0419	30.823	18.436	28.948
Interleukin enhancer-binding factor 3 OS=Homo sapiens GN=ILF3 PE=1 SV=3	ILF3_HUMAN	95 kDa	5.0419	20.549	8.7328	17.188
Splicing factor, arginine/serine-rich 3 OS=Homo sapiens GN=SFRS3 PE=1 SV=1	SFRS3_HUMAN	19 kDa	5.0419	17.746	9.7031	16.283
DnaJ homolog subfamily A member 2 OS=Homo sapiens GN=DNAJA2 PE=1 SV=1	DNJA2_HUMAN	46 kDa	5.0419	6.5382	15.525	9.951
Heat shock protein beta-1 OS=Homo sapiens GN=HSPB1 PE=1 SV=2	HSPB1_HUMAN	23 kDa	5.0419	8.4062	11.644	6.3325
Spliceosome RNA helicase BAT1 OS=Homo sapiens GN=BAT1 PE=1 SV=1	UAP56_HUMAN	49 kDa	5.0419	1.868	3.8812	3.6186
Proteasome subunit alpha type-1 OS=Homo sapiens GN=PSMA1 PE=1 SV=1	PSA1_HUMAN	30 kDa	5.0419	0	1.9406	0.90464
ATP synthase subunit e, mitochondrial OS=Homo sapiens GN=ATP5I PE=1 SV=2	ATP5I_HUMAN	8 kDa	5.0419	0	0.97031	1.8093
X-ray repair cross-complementing protein 5 OS=Homo sapiens GN=XRCC5 PE=1 SV=3	XRCC5_HUMAN	83 kDa	5.0419	1.868	0	0.90464
Histone-binding protein RBBP7 OS=Homo sapiens GN=RBBP7 PE=1 SV=1	RBBP7_HUMAN	48 kDa	5.0419	0.93402	0	0.90464
26S proteasome non-ATPase regulatory subunit 7 OS=Homo sapiens GN=PSMD7 PE=1 SV=2	PSD7_HUMAN	37 kDa	5.0419	0	0	1.8093
Protein disulfide-isomerase A3 OS=Homo sapiens GN=PDIA3 PE=1 SV=4	PDIA3_HUMAN	57 kDa	5.0419	0	0	1.8093
DNA replication licensing factor MCM3 OS=Homo sapiens GN=MCM3 PE=1 SV=3	MCM3_HUMAN	91 kDa	5.0419	0	0.97031	0
26S protease regulatory subunit 6B OS=Homo sapiens GN=PSMC4 PE=1 SV=2	PRS6B_HUMAN	47 kDa	5.0419	0	0	0.90464
Midasin OS=Homo sapiens GN=MDN1 PE=1 SV=2	MDN1_HUMAN	633 kDa	5.0419	0.93402	0	0
Eukaryotic translation initiation factor 4H OS=Homo sapiens GN=EIF4H PE=1 SV=5	IF4H_HUMAN	27 kDa	5.0419	0	0	0
Protein KIAA1967 OS=Homo sapiens GN=KIAA1967 PE=1 SV=2	K1967_HUMAN	103 kDa	5.0419	0	0	0
Protein BAT2-like 2 OS=Homo sapiens GN=BAT2L2 PE=1 SV=2	BA2L2_HUMAN	317 kDa	5.0419	0	0	0
Sodium/potassium-transporting ATPase subunit beta-3 OS=Homo sapiens GN=ATP1B3 PE=1 SV=1	AT1B3_HUMAN	32 kDa	5.0419	0	0	0
Ubiquitin-associated protein 2-like OS=Homo sapiens GN=UBAP2L PE=1 SV=2	UBP2L_HUMAN	115 kDa	5.0419	0	0	0
Cystathionine beta-synthase OS=Homo sapiens GN=CBS PE=1 SV=2	CBS_HUMAN	61 kDa	5.0419	0	0	0
Prostaglandin E synthase 3 OS=Homo sapiens GN=PTGES3 PE=1 SV=1	TEBP_HUMAN	19 kDa	5.0419	0	0	0
Dihydrolipoyllysine-residue acetyltransferase component of pyruvate dehydrogenase complex, mitochondrial OS=Homo sapiens GN=DLAT PE=1 SV=3	ODP2_HUMAN	69 kDa	5.0419	0	0	0
Bifunctional ATP-dependent dihydroxyacetone kinase/FAD-AMP lyase (cyclizing) OS=Homo sapiens GN=DAK PE=1 SV=1	DHAK_HUMAN	59 kDa	5.0419	0	0	0
Vitamin K-dependent gamma-carboxylase OS=Homo sapiens GN=GGCX PE=1 SV=2	VKGC_HUMAN	88 kDa	5.0419	0	0	0
Heat shock 70 kDa protein 4 OS=Homo sapiens GN=HSPA4 PE=1 SV=4	HSP74_HUMAN	94 kDa	6.3024	25.219	21.347	24.425
Splicing factor, arginine/serine-rich 6 OS=Homo sapiens GN=SFRS6 PE=1 SV=2	SFRS6_HUMAN	40 kDa	6.3024	20.549	19.406	17.188
40S ribosomal protein S28 OS=Homo sapiens GN=RPS28 PE=1 SV=1	RS28_HUMAN	8 kDa	6.3024	17.746	13.584	23.521
ATP-dependent RNA helicase A OS=Homo sapiens GN=DHX9 PE=1 SV=4	DHX9_HUMAN	141 kDa	6.3024	16.812	3.8812	9.0464
60S ribosomal protein L37 OS=Homo sapiens GN=RPL37 PE=1 SV=2	RL37_HUMAN	11 kDa	6.3024	7.4722	7.7625	9.951
Heterogeneous nuclear ribonucleoprotein D-like OS=Homo sapiens GN=HNRPDL PE=1 SV=3	HNRDL_HUMAN	46 kDa	6.3024	12.142	8.7328	18.093
DNA-dependent protein kinase catalytic subunit OS=Homo sapiens GN=PRKDC PE=1 SV=3	PRKDC_HUMAN	469 kDa	6.3024	3.7361	4.8515	3.6186
Synaptosomal-associated protein 23 OS=Homo sapiens GN=SNAP23 PE=1 SV=1	SNP23_HUMAN	23 kDa	6.3024	1.868	1.9406	2.7139
X-ray repair cross-complementing protein 6 OS=Homo sapiens GN=XRCC6 PE=1 SV=2	XRCC6_HUMAN	70 kDa	6.3024	3.7361	0.97031	1.8093
Cytoplasmic dynein 1 intermediate chain 2 OS=Homo sapiens GN=DYNC1I2 PE=1 SV=3	DC1I2_HUMAN	71 kDa	6.3024	1.868	0.97031	2.7139
Dihydrolipoyl dehydrogenase, mitochondrial OS=Homo sapiens GN=DLD PE=1 SV=2	DLDH_HUMAN	54 kDa	6.3024	1.868	0	0.90464
U1 small nuclear ribonucleoprotein 70 kDa OS=Homo sapiens GN=SNRNP70 PE=1 SV=2	RU17_HUMAN	52 kDa	6.3024	0.93402	0.97031	0
Cytoplasmic dynein 1 heavy chain 1 OS=Homo sapiens GN=DYNC1H1 PE=1 SV=5	DYHC1_HUMAN	532 kDa	6.3024	0.93402	0.97031	0
Transcription factor BTF3 OS=Homo sapiens GN=BTF3 PE=1 SV=1	BTF3_HUMAN	22 kDa	6.3024	0	0.97031	0
SWI/SNF complex subunit SMARCC1 OS=Homo sapiens GN=SMARCC1 PE=1 SV=3	SMRC1_HUMAN	123 kDa	6.3024	0.93402	0	0
Polypyrimidine tract-binding protein 1 OS=Homo sapiens GN=PTBP1 PE=1 SV=1	PTBP1_HUMAN	57 kDa	6.3024	0	0	0
Transketolase OS=Homo sapiens GN=TKT PE=1 SV=3	TKT_HUMAN	68 kDa	6.3024	0	0	0
Lactoylglutathione lyase OS=Homo sapiens GN=GLO1 PE=1 SV=4	LGUL_HUMAN	21 kDa	6.3024	0	0	0
Hsp90 co-chaperone Cdc37 OS=Homo sapiens GN=CDC37 PE=1 SV=1	CDC37_HUMAN	44 kDa	6.3024	0	0	0
Protein disulfide-isomerase A4 OS=Homo sapiens GN=PDIA4 PE=1 SV=2	PDIA4_HUMAN	73 kDa	6.3024	0	0	0
dCTP pyrophosphatase 1 OS=Homo sapiens GN=DCTPP1 PE=1 SV=1	DCTP1_HUMAN	19 kDa	6.3024	0	0	0
F-actin-capping protein subunit beta OS=Homo sapiens GN=CAPZB PE=1 SV=4	CAPZB_HUMAN	31 kDa	6.3024	0	0	0
14-3-3 protein gamma OS=Homo sapiens GN=YWHAG PE=1 SV=2	1433G_HUMAN	28 kDa	7.5629	38.295	79.565	31.662	*
Insulin-like growth factor 2 mRNA-binding protein 1 OS=Homo sapiens GN=IGF2BP1 PE=1 SV=2	IF2B1_HUMAN	63 kDa	7.5629	26.153	23.287	31.662
60S ribosomal protein L35 OS=Homo sapiens GN=RPL35 PE=1 SV=2	RL35_HUMAN	15 kDa	7.5629	32.691	16.495	28.044
Emerin OS=Homo sapiens GN=EMD PE=1 SV=1	EMD_HUMAN	29 kDa	7.5629	14.01	15.525	16.283
14-3-3 protein beta/alpha OS=Homo sapiens GN=YWHAB PE=1 SV=3	1433B_HUMAN	28 kDa	7.5629	31.757	64.04	28.044	*
Matrin-3 OS=Homo sapiens GN=MATR3 PE=1 SV=2	MATR3_HUMAN	95 kDa	7.5629	2.8021	3.8812	6.3325
39S ribosomal protein L12, mitochondrial OS=Homo sapiens GN=MRPL12 PE=1 SV=2	RM12_HUMAN	21 kDa	7.5629	0.93402	0.97031	5.4278
Proteasome subunit alpha type-6 OS=Homo sapiens GN=PSMA6 PE=1 SV=1	PSA6_HUMAN	27 kDa	7.5629	0.93402	2.9109	2.7139
Coiled-coil-helix-coiled-coil-helix domain-containing protein 3, mitochondrial OS=Homo sapiens GN=CHCHD3 PE=1 SV=1	CHCH3_HUMAN	26 kDa	7.5629	0.93402	0.97031	0.90464
E3 ubiquitin-protein ligase HUWE1 OS=Homo sapiens GN=HUWE1 PE=1 SV=3	HUWE1_HUMAN	482 kDa	7.5629	0.93402	0	0
Clathrin light chain A OS=Homo sapiens GN=CLTA PE=1 SV=1	CLCA_HUMAN	27 kDa	7.5629	0	0.97031	0
T-complex protein 1 subunit alpha OS=Homo sapiens GN=TCP1 PE=1 SV=1	TCPA_HUMAN	60 kDa	7.5629	0	0	0
Spectrin beta chain, brain 1 OS=Homo sapiens GN=SPTBN1 PE=1 SV=2	SPTB2_HUMAN	275 kDa	7.5629	0	0	0
Hematological and neurological expressed 1 protein OS=Homo sapiens GN=HN1 PE=1 SV=3	HN1_HUMAN	16 kDa	7.5629	0	0	0
Nascent polypeptide-associated complex subunit alpha OS=Homo sapiens GN=NACA PE=1 SV=1	NACA_HUMAN	23 kDa	7.5629	0	0	0
Ran-specific GTPase-activating protein OS=Homo sapiens GN=RANBP1 PE=1 SV=1	RANG_HUMAN	23 kDa	7.5629	0	0	0
14-3-3 protein theta OS=Homo sapiens GN=YWHAQ PE=1 SV=1	1433T_HUMAN	28 kDa	8.8234	29.889	46.575	26.235	*
Profilin-1 OS=Homo sapiens GN=PFN1 PE=1 SV=2	PROF1_HUMAN	15 kDa	8.8234	0	1.9406	0.90464
ATP synthase subunit O, mitochondrial OS=Homo sapiens GN=ATP5O PE=1 SV=1	ATPO_HUMAN	23 kDa	8.8234	0	0	0.90464
Small ubiquitin-related modifier 2 OS=Homo sapiens GN=SUMO2 PE=1 SV=1	SUMO2_HUMAN	11 kDa	8.8234	0	0.97031	0
Splicing factor 3A subunit 3 OS=Homo sapiens GN=SF3A3 PE=1 SV=1	SF3A3_HUMAN	59 kDa	8.8234	0	0	0
Nucleosome assembly protein 1-like 4 OS=Homo sapiens GN=NAP1L4 PE=1 SV=1	NP1L4_HUMAN	43 kDa	8.8234	0	0	0
60S ribosomal protein L38 OS=Homo sapiens GN=RPL38 PE=1 SV=2	RL38_HUMAN	8 kDa	10.084	25.219	30.08	31.662
40S ribosomal protein S19 OS=Homo sapiens GN=RPS19 PE=1 SV=2	RS19_HUMAN	16 kDa	10.084	24.285	18.436	30.758
60S ribosomal protein L22 OS=Homo sapiens GN=RPL22 PE=1 SV=2	RL22_HUMAN	15 kDa	10.084	26.153	20.376	24.425
60S ribosomal protein L37a OS=Homo sapiens GN=RPL37A PE=1 SV=2	RL37A_HUMAN	10 kDa	10.084	16.812	18.436	20.807
Small nuclear ribonucleoprotein-associated proteins B and B' OS=Homo sapiens GN=SNRPB PE=1 SV=2	RSMB_HUMAN (+1)	25 kDa	10.084	6.5382	2.9109	7.2371
Small nuclear ribonucleoprotein F OS=Homo sapiens GN=SNRPF PE=1 SV=1	RUXF_HUMAN	10 kDa	10.084	4.6701	3.8812	6.3325
Protein FAM195A OS=Homo sapiens GN=FAM195A PE=1 SV=2	F195A_HUMAN	18 kDa	10.084	0.93402	0	1.8093
T-complex protein 1 subunit zeta OS=Homo sapiens GN=CCT6A PE=1 SV=3	TCPZ_HUMAN	58 kDa	10.084	0	0	0.90464
Hsc70-interacting protein OS=Homo sapiens GN=ST13 PE=1 SV=2	F10A1_HUMAN (+1)	41 kDa	10.084	0	0	0
Splicing factor 3A subunit 2 OS=Homo sapiens GN=SF3A2 PE=1 SV=2	SF3A2_HUMAN	49 kDa	10.084	0	0	0
Alpha-2-HS-glycoprotein OS=Homo sapiens GN=AHSG PE=1 SV=1	FETUA_HUMAN	39 kDa	10.084	0	0	0
14-3-3 protein zeta/delta OS=Homo sapiens GN=YWHAZ PE=1 SV=1	1433Z_HUMAN	28 kDa	11.344	46.701	86.357	37.09	*
Cortactin-binding protein 2 OS=Homo sapiens GN=CTTNBP2 PE=1 SV=1	CTTB2_HUMAN	181 kDa	11.344	3.7361	0.97031	3.6186
Inosine-5'-monophosphate dehydrogenase 2 OS=Homo sapiens GN=IMPDH2 PE=1 SV=2	IMDH2_HUMAN	56 kDa	11.344	1.868	2.9109	2.7139
Histone-binding protein RBBP4 OS=Homo sapiens GN=RBBP4 PE=1 SV=3	RBBP4_HUMAN	48 kDa	11.344	2.8021	0.97031	1.8093
Protein disulfide-isomerase OS=Homo sapiens GN=P4HB PE=1 SV=3	PDIA1_HUMAN	57 kDa	11.344	0	2.9109	0
Host cell factor 1 OS=Homo sapiens GN=HCFC1 PE=1 SV=2	HCFC1_HUMAN	209 kDa	11.344	0	0	0.90464
Serine/arginine repetitive matrix protein 2 OS=Homo sapiens GN=SRRM2 PE=1 SV=2	SRRM2_HUMAN	300 kDa	11.344	0	0	0
Phosphoglycerate mutase 1 OS=Homo sapiens GN=PGAM1 PE=1 SV=2	PGAM1_HUMAN	29 kDa	11.344	0	0	0
DNA replication licensing factor MCM2 OS=Homo sapiens GN=MCM2 PE=1 SV=4	MCM2_HUMAN	102 kDa	11.344	0	0	0
Cytoskeleton-associated protein 4 OS=Homo sapiens GN=CKAP4 PE=1 SV=2	CKAP4_HUMAN	66 kDa	11.344	0	0	0
T-complex protein 1 subunit delta OS=Homo sapiens GN=CCT4 PE=1 SV=4	TCPD_HUMAN	58 kDa	11.344	0	0	0
40S ribosomal protein S5 OS=Homo sapiens GN=RPS5 PE=1 SV=4	RS5_HUMAN	23 kDa	12.605	56.975	45.604	57.897
Heterogeneous nuclear ribonucleoprotein C-like 1 OS=Homo sapiens GN=HNRNPCL1 PE=1 SV=1	HNRCL_HUMAN (+1)	32 kDa	12.605	13.076	9.7031	7.2371
Importin subunit beta-1 OS=Homo sapiens GN=KPNB1 PE=1 SV=2	IMB1_HUMAN	97 kDa	12.605	5.6041	6.7921	5.4278
Myosin light polypeptide 6 OS=Homo sapiens GN=MYL6 PE=1 SV=2	MYL6_HUMAN	17 kDa	12.605	2.8021	3.8812	5.4278
T-complex protein 1 subunit epsilon OS=Homo sapiens GN=CCT5 PE=1 SV=1	TCPE_HUMAN	60 kDa	12.605	0	0.97031	1.8093
Protein enabled homolog OS=Homo sapiens GN=ENAH PE=1 SV=2	ENAH_HUMAN	67 kDa	12.605	0	0	0
Cofilin-1 OS=Homo sapiens GN=CFL1 PE=1 SV=3	COF1_HUMAN	19 kDa	12.605	0	0	0
Fructose-bisphosphate aldolase C OS=Homo sapiens GN=ALDOC PE=1 SV=2	ALDOC_HUMAN	39 kDa	12.605	0	0	0
40S ribosomal protein S23 OS=Homo sapiens GN=RPS23 PE=1 SV=3	RS23_HUMAN	16 kDa	13.865	77.524	66.951	75.99
40S ribosomal protein S25 OS=Homo sapiens GN=RPS25 PE=1 SV=1	RS25_HUMAN	14 kDa	13.865	16.812	9.7031	12.665
Sodium/potassium-transporting ATPase subunit alpha-1 OS=Homo sapiens GN=ATP1A1 PE=1 SV=1	AT1A1_HUMAN	113 kDa	13.865	8.4062	12.614	9.951
Apoptosis-inducing factor 1, mitochondrial OS=Homo sapiens GN=AIFM1 PE=1 SV=1	AIFM1_HUMAN	67 kDa	13.865	9.3402	6.7921	12.665
Heterogeneous nuclear ribonucleoprotein R OS=Homo sapiens GN=HNRNPR PE=1 SV=1	HNRPR_HUMAN	71 kDa	13.865	27.087	12.614	20.807
Proteasome subunit beta type-6 OS=Homo sapiens GN=PSMB6 PE=1 SV=4	PSB6_HUMAN	25 kDa	13.865	0	0.97031	0.90464
Eukaryotic translation initiation factor 5A-1 OS=Homo sapiens GN=EIF5A PE=1 SV=2	IF5A1_HUMAN (+1)	17 kDa	13.865	0	1.9406	0
Peptidyl-prolyl cis-trans isomerase FKBP4 OS=Homo sapiens GN=FKBP4 PE=1 SV=3	FKBP4_HUMAN	52 kDa	13.865	0	0	1.8093
ATP-citrate synthase OS=Homo sapiens GN=ACLY PE=1 SV=3	ACLY_HUMAN	121 kDa	13.865	0	0	0
Lamina-associated polypeptide 2, isoforms beta/gamma OS=Homo sapiens GN=TMPO PE=1 SV=2	LAP2B_HUMAN	51 kDa	13.865	0	0	0
Dolichyl-diphosphooligosaccharide--protein glycosyltransferase subunit 1 OS=Homo sapiens GN=RPN1 PE=1 SV=1	RPN1_HUMAN	69 kDa	13.865	0	0	0
Stathmin OS=Homo sapiens GN=STMN1 PE=1 SV=3	STMN1_HUMAN	17 kDa	13.865	0	0	0
Serine hydroxymethyltransferase, mitochondrial OS=Homo sapiens GN=SHMT2 PE=1 SV=3	GLYM_HUMAN	56 kDa	13.865	0	0	0
Alpha-actinin-1 OS=Homo sapiens GN=ACTN1 PE=1 SV=2	ACTN1_HUMAN	103 kDa	13.865	0	0	0
40S ribosomal protein S4, X isoform OS=Homo sapiens GN=RPS4X PE=1 SV=2	RS4X_HUMAN	30 kDa	15.126	129.83	96.06	112.18
60S ribosomal protein L17 OS=Homo sapiens GN=RPL17 PE=1 SV=3	RL17_HUMAN	21 kDa	15.126	57.909	48.515	58.802
DnaJ homolog subfamily A member 1 OS=Homo sapiens GN=DNAJA1 PE=1 SV=2	DNJA1_HUMAN	45 kDa	15.126	22.417	40.753	23.521
Heat shock protein 105 kDa OS=Homo sapiens GN=HSPH1 PE=1 SV=1	HS105_HUMAN	97 kDa	15.126	19.614	21.347	16.283
Macrophage migration inhibitory factor OS=Homo sapiens GN=MIF PE=1 SV=4	MIF_HUMAN	12 kDa	15.126	5.6041	3.8812	3.6186
Eukaryotic initiation factor 4A-I OS=Homo sapiens GN=EIF4A1 PE=1 SV=1	IF4A1_HUMAN	46 kDa	15.126	1.868	3.8812	3.6186
Mitochondrial inner membrane protein OS=Homo sapiens GN=IMMT PE=1 SV=1	IMMT_HUMAN	84 kDa	15.126	0	1.9406	2.7139
Phosphoglycerate kinase 1 OS=Homo sapiens GN=PGK1 PE=1 SV=3	PGK1_HUMAN	45 kDa	15.126	0	0.97031	0
C-1-tetrahydrofolate synthase, cytoplasmic OS=Homo sapiens GN=MTHFD1 PE=1 SV=3	C1TC_HUMAN	102 kDa	15.126	0	0	0.90464
Nuclear autoantigenic sperm protein OS=Homo sapiens GN=NASP PE=1 SV=2	NASP_HUMAN	85 kDa	15.126	0	0	0
Eukaryotic translation initiation factor 3 subunit I OS=Homo sapiens GN=EIF3I PE=1 SV=1	EIF3I_HUMAN	37 kDa	15.126	0	0	0
60S ribosomal protein L32 OS=Homo sapiens GN=RPL32 PE=1 SV=2	RL32_HUMAN	16 kDa	16.386	53.239	40.753	41.613
60S ribosomal protein L36 OS=Homo sapiens GN=RPL36 PE=1 SV=3	RL36_HUMAN	12 kDa	16.386	30.823	39.783	45.232
Heterogeneous nuclear ribonucleoprotein Q OS=Homo sapiens GN=SYNCRIP PE=1 SV=2	HNRPQ_HUMAN	70 kDa	16.386	28.021	17.466	22.616
Splicing factor 3B subunit 2 OS=Homo sapiens GN=SF3B2 PE=1 SV=2	SF3B2_HUMAN	100 kDa	16.386	6.5382	2.9109	4.5232
Protein-L-isoaspartate(D-aspartate) O-methyltransferase OS=Homo sapiens GN=PCMT1 PE=1 SV=3	PIMT_HUMAN	25 kDa	16.386	3.7361	4.8515	5.4278
KH domain-containing, RNA-binding, signal transduction-associated protein 1 OS=Homo sapiens GN=KHDRBS1 PE=1 SV=1	KHDR1_HUMAN	48 kDa	16.386	2.8021	2.9109	3.6186
Malate dehydrogenase, mitochondrial OS=Homo sapiens GN=MDH2 PE=1 SV=3	MDHM_HUMAN	36 kDa	16.386	0	0.97031	1.8093
Protein disulfide-isomerase A6 OS=Homo sapiens GN=PDIA6 PE=1 SV=1	PDIA6_HUMAN	48 kDa	16.386	0	0	1.8093
Voltage-dependent anion-selective channel protein 1 OS=Homo sapiens GN=VDAC1 PE=1 SV=2	VDAC1_HUMAN	31 kDa	16.386	0	0	0.90464
Angiomotin OS=Homo sapiens GN=AMOT PE=1 SV=1	AMOT_HUMAN	118 kDa	16.386	0	0	0
Acidic leucine-rich nuclear phosphoprotein 32 family member A OS=Homo sapiens GN=ANP32A PE=1 SV=1	AN32A_HUMAN	29 kDa	16.386	0	0	0
40S ribosomal protein S24 OS=Homo sapiens GN=RPS24 PE=1 SV=1	RS24_HUMAN	15 kDa	17.647	52.305	32.99	53.374
Nucleoplasmin-3 OS=Homo sapiens GN=NPM3 PE=1 SV=3	NPM3_HUMAN	19 kDa	17.647	14.01	17.466	18.093
Eukaryotic translation elongation factor 1 epsilon-1 OS=Homo sapiens GN=EEF1E1 PE=1 SV=1	MCA3_HUMAN	20 kDa	17.647	3.7361	3.8812	6.3325
Probable ATP-dependent RNA helicase DDX17 OS=Homo sapiens GN=DDX17 PE=1 SV=1	DDX17_HUMAN	72 kDa	17.647	13.076	11.644	11.76
10 kDa heat shock protein, mitochondrial OS=Homo sapiens GN=HSPE1 PE=1 SV=2	CH10_HUMAN	11 kDa	17.647	0.93402	3.8812	2.7139
Calcyclin-binding protein OS=Homo sapiens GN=CACYBP PE=1 SV=2	CYBP_HUMAN	26 kDa	17.647	0	2.9109	2.7139
Treacle protein OS=Homo sapiens GN=TCOF1 PE=1 SV=3	TCOF_HUMAN	152 kDa	17.647	0.93402	0	0.90464
GrpE protein homolog 1, mitochondrial OS=Homo sapiens GN=GRPEL1 PE=1 SV=2	GRPE1_HUMAN	24 kDa	17.647	0	0	0
MARCKS-related protein OS=Homo sapiens GN=MARCKSL1 PE=1 SV=2	MRP_HUMAN	20 kDa	17.647	0	0	0
Calreticulin OS=Homo sapiens GN=CALR PE=1 SV=1	CALR_HUMAN	48 kDa	17.647	0	0	0
Elongation factor 1-beta OS=Homo sapiens GN=EEF1B2 PE=1 SV=3	EF1B_HUMAN	25 kDa	17.647	0	0	1.8093
14-3-3 protein epsilon OS=Homo sapiens GN=YWHAE PE=1 SV=1	1433E_HUMAN	29 kDa	18.907	42.031	115.47	64.229	*
40S ribosomal protein S27 OS=Homo sapiens GN=RPS27 PE=1 SV=3	RS27_HUMAN	9 kDa	18.907	18.68	17.466	20.807
Cellular nucleic acid-binding protein OS=Homo sapiens GN=CNBP PE=1 SV=1	CNBP_HUMAN	19 kDa	18.907	2.8021	3.8812	2.7139
T-complex protein 1 subunit theta OS=Homo sapiens GN=CCT8 PE=1 SV=4	TCPQ_HUMAN	60 kDa	18.907	2.8021	0.97031	1.8093
La-related protein 1 OS=Homo sapiens GN=LARP1 PE=1 SV=2	LARP1_HUMAN	124 kDa	18.907	0.93402	0.97031	3.6186
Aminoacyl tRNA synthase complex-interacting multifunctional protein 1 OS=Homo sapiens GN=AIMP1 PE=1 SV=2	AIMP1_HUMAN	34 kDa	18.907	0.93402	0	2.7139
GTP-binding nuclear protein Ran OS=Homo sapiens GN=RAN PE=1 SV=3	RAN_HUMAN	24 kDa	18.907	0	0	0.90464
Glucosidase 2 subunit beta OS=Homo sapiens GN=PRKCSH PE=1 SV=2	GLU2B_HUMAN	59 kDa	18.907	0	0	0
Poly(rC)-binding protein 1 OS=Homo sapiens GN=PCBP1 PE=1 SV=2	PCBP1_HUMAN	37 kDa	18.907	5.6041	4.8515	6.3325
40S ribosomal protein S8 OS=Homo sapiens GN=RPS8 PE=1 SV=2	RS8_HUMAN	24 kDa	20.168	91.534	79.565	104.94
40S ribosomal protein S13 OS=Homo sapiens GN=RPS13 PE=1 SV=2	RS13_HUMAN	17 kDa	20.168	44.833	42.693	43.423
40S ribosomal protein SA OS=Homo sapiens GN=RPSA PE=1 SV=4	RSSA_HUMAN	33 kDa	20.168	4.6701	1.9406	2.7139
T-complex protein 1 subunit eta OS=Homo sapiens GN=CCT7 PE=1 SV=2	TCPH_HUMAN	59 kDa	20.168	0.93402	2.9109	2.7139
Calnexin OS=Homo sapiens GN=CANX PE=1 SV=2	CALX_HUMAN	68 kDa	20.168	1.868	1.9406	2.7139
Microtubule-associated protein 4 OS=Homo sapiens GN=MAP4 PE=1 SV=3	MAP4_HUMAN	121 kDa	20.168	0	0	0.90464
CAD protein OS=Homo sapiens GN=CAD PE=1 SV=3	PYR1_HUMAN	243 kDa	21.428	16.812	19.406	11.76
Heterogeneous nuclear ribonucleoprotein D0 OS=Homo sapiens GN=HNRNPD PE=1 SV=1	HNRPD_HUMAN	38 kDa	21.428	13.076	12.614	20.807
Serum albumin OS=Homo sapiens GN=ALB PE=1 SV=2	ALBU_HUMAN	69 kDa	21.428	8.4062	8.7328	9.0464
Nucleosome assembly protein 1-like 1 OS=Homo sapiens GN=NAP1L1 PE=1 SV=1	NP1L1_HUMAN	45 kDa	21.428	0.93402	1.9406	6.3325
Clathrin heavy chain 1 OS=Homo sapiens GN=CLTC PE=1 SV=5	CLH1_HUMAN	192 kDa	21.428	1.868	0.97031	4.5232
Prohibitin-2 OS=Homo sapiens GN=PHB2 PE=1 SV=2	PHB2_HUMAN	33 kDa	21.428	0.93402	0	2.7139
Dynactin subunit 2 OS=Homo sapiens GN=DCTN2 PE=1 SV=4	DCTN2_HUMAN	44 kDa	21.428	0	0	0
Ubiquitin-like modifier-activating enzyme 1 OS=Homo sapiens GN=UBA1 PE=1 SV=3	UBA1_HUMAN	118 kDa	21.428	0	0	0
Splicing factor, proline- and glutamine-rich OS=Homo sapiens GN=SFPQ PE=1 SV=2	SFPQ_HUMAN	76 kDa	22.689	10.274	10.673	12.665
Protein SET OS=Homo sapiens GN=SET PE=1 SV=3	SET_HUMAN	33 kDa	23.949	2.8021	2.9109	7.2371
Far upstream element-binding protein 2 OS=Homo sapiens GN=KHSRP PE=1 SV=3	FUBP2_HUMAN	73 kDa	23.949	0	0	0
Poly(rC)-binding protein 2 OS=Homo sapiens GN=PCBP2 PE=1 SV=1	PCBP2_HUMAN	39 kDa	25.21	11.208	7.7625	11.76
Voltage-dependent anion-selective channel protein 2 OS=Homo sapiens GN=VDAC2 PE=1 SV=2	VDAC2_HUMAN	32 kDa	25.21	0.93402	0	4.5232
Regulator of nonsense transcripts 1 OS=Homo sapiens GN=UPF1 PE=1 SV=2	RENT1_HUMAN	124 kDa	25.21	0.93402	0	0
40S ribosomal protein S9 OS=Homo sapiens GN=RPS9 PE=1 SV=3	RS9_HUMAN	23 kDa	26.47	75.656	66.951	69.657
T-complex protein 1 subunit gamma OS=Homo sapiens GN=CCT3 PE=1 SV=4	TCPG_HUMAN	61 kDa	26.47	0.93402	1.9406	3.6186
Prohibitin OS=Homo sapiens GN=PHB PE=1 SV=1	PHB_HUMAN	30 kDa	26.47	0.93402	1.9406	3.6186
Superoxide dismutase [Cu-Zn] OS=Homo sapiens GN=SOD1 PE=1 SV=2	SODC_HUMAN	16 kDa	26.47	0.93402	0.97031	2.7139
Eukaryotic translation initiation factor 4 gamma 1 OS=Homo sapiens GN=EIF4G1 PE=1 SV=4	IF4G1_HUMAN	175 kDa	27.731	2.8021	1.9406	0
60S ribosomal protein L15 OS=Homo sapiens GN=RPL15 PE=1 SV=2	RL15_HUMAN	24 kDa	28.991	61.646	61.129	47.946
60S ribosomal protein L10a OS=Homo sapiens GN=RPL10A PE=1 SV=2	RL10A_HUMAN	25 kDa	28.991	49.503	45.604	47.041
Nucleoprotein TPR OS=Homo sapiens GN=TPR PE=1 SV=3	TPR_HUMAN	267 kDa	28.991	8.4062	7.7625	7.2371
Cellular tumor antigen p53 OS=Homo sapiens GN=TP53 PE=1 SV=4	P53_HUMAN	44 kDa	28.991	0	0	2.7139
Neutral alpha-glucosidase AB OS=Homo sapiens GN=GANAB PE=1 SV=3	GANAB_HUMAN	107 kDa	28.991	0.93402	0	0.90464
40S ribosomal protein S20 OS=Homo sapiens GN=RPS20 PE=1 SV=1	RS20_HUMAN	13 kDa	30.252	28.955	24.258	21.711
Prothymosin alpha OS=Homo sapiens GN=PTMA PE=1 SV=2	PTMA_HUMAN	12 kDa	30.252	3.7361	3.8812	9.951
Eukaryotic translation initiation factor 3 subunit C OS=Homo sapiens GN=EIF3C PE=1 SV=1	EIF3C_HUMAN	105 kDa	30.252	5.6041	0.97031	4.5232
Multifunctional protein ADE2 OS=Homo sapiens GN=PAICS PE=1 SV=3	PUR6_HUMAN	47 kDa	30.252	2.8021	0.97031	2.7139
Dihydrolipoyllysine-residue succinyltransferase component of 2-oxoglutarate dehydrogenase complex, mitochondrial OS=Homo sapiens GN=DLST PE=1 SV=3	ODO2_HUMAN	49 kDa	30.252	1.868	0	2.7139
Triosephosphate isomerase OS=Homo sapiens GN=TPI1 PE=1 SV=2	TPIS_HUMAN	27 kDa	30.252	0	0.97031	0
L-lactate dehydrogenase B chain OS=Homo sapiens GN=LDHB PE=1 SV=2	LDHB_HUMAN	37 kDa	31.512	3.7361	7.7625	6.3325
40S ribosomal protein S10 OS=Homo sapiens GN=RPS10 PE=1 SV=1	RS10_HUMAN	19 kDa	32.773	23.351	18.436	29.853
Elongation factor 1-gamma OS=Homo sapiens GN=EEF1G PE=1 SV=3	EF1G_HUMAN	50 kDa	32.773	1.868	3.8812	4.5232
ADP/ATP translocase 3 OS=Homo sapiens GN=SLC25A6 PE=1 SV=4	ADT3_HUMAN	33 kDa	32.773	61.646	51.426	40.709
Peroxiredoxin-4 OS=Homo sapiens GN=PRDX4 PE=1 SV=1	PRDX4_HUMAN	31 kDa	32.773	10.274	8.7328	8.1417
40S ribosomal protein S3a OS=Homo sapiens GN=RPS3A PE=1 SV=2	RS3A_HUMAN	30 kDa	34.033	129.83	116.44	134.79
High mobility group protein B1 OS=Homo sapiens GN=HMGB1 PE=1 SV=3	HMGB1_HUMAN	25 kDa	34.033	2.8021	6.7921	3.6186
Fatty acid synthase OS=Homo sapiens GN=FASN PE=1 SV=3	FAS_HUMAN	273 kDa	34.033	0	0	0.90464
Splicing factor 3A subunit 1 OS=Homo sapiens GN=SF3A1 PE=1 SV=1	SF3A1_HUMAN	89 kDa	34.033	0	0	0
Myosin-9 OS=Homo sapiens GN=MYH9 PE=1 SV=4	MYH9_HUMAN	227 kDa	34.033	0	0	0.90464
Lupus La protein OS=Homo sapiens GN=SSB PE=1 SV=2	LA_HUMAN	47 kDa	35.294	12.142	8.7328	16.283
T-complex protein 1 subunit beta OS=Homo sapiens GN=CCT2 PE=1 SV=4	TCPB_HUMAN	57 kDa	35.294	1.868	5.8218	9.951
Plasminogen activator inhibitor 1 RNA-binding protein OS=Homo sapiens GN=SERBP1 PE=1 SV=2	PAIRB_HUMAN	45 kDa	35.294	2.8021	0.97031	4.5232
40S ribosomal protein S11 OS=Homo sapiens GN=RPS11 PE=1 SV=3	RS11_HUMAN	18 kDa	37.814	89.666	69.862	77.799
60S ribosomal protein L35a OS=Homo sapiens GN=RPL35A PE=1 SV=2	RL35A_HUMAN	13 kDa	37.814	50.437	43.664	49.755
Elongation factor 1-delta OS=Homo sapiens GN=EEF1D PE=1 SV=5	EF1D_HUMAN	31 kDa	37.814	5.6041	9.7031	7.2371
Far upstream element-binding protein 1 OS=Homo sapiens GN=FUBP1 PE=1 SV=3	FUBP1_HUMAN	68 kDa	37.814	0	0	0.90464
Peroxiredoxin-2 OS=Homo sapiens GN=PRDX2 PE=1 SV=5	PRDX2_HUMAN	22 kDa	39.075	1.868	4.8515	9.0464
60S ribosomal protein L21 OS=Homo sapiens GN=RPL21 PE=1 SV=2	RL21_HUMAN	19 kDa	40.335	53.239	54.337	60.611
60S ribosomal protein L34 OS=Homo sapiens GN=RPL34 PE=1 SV=3	RL34_HUMAN	13 kDa	40.335	56.041	36.872	37.995
Eukaryotic translation initiation factor 3 subunit A OS=Homo sapiens GN=EIF3A PE=1 SV=1	EIF3A_HUMAN	167 kDa	40.335	0	0.97031	1.8093
60S ribosomal protein L29 OS=Homo sapiens GN=RPL29 PE=1 SV=2	RL29_HUMAN	18 kDa	41.596	53.239	46.575	49.755
40S ribosomal protein S26 OS=Homo sapiens GN=RPS26 PE=1 SV=3	RS26_HUMAN	13 kDa	41.596	52.305	43.664	39.804
Nucleoside diphosphate kinase B OS=Homo sapiens GN=NME2 PE=1 SV=1	NDKB_HUMAN	17 kDa	42.856	8.4062	12.614	9.951
60S ribosomal protein L13a OS=Homo sapiens GN=RPL13A PE=1 SV=2	RL13A_HUMAN	24 kDa	44.117	56.041	50.456	58.802
60S ribosomal protein L7 OS=Homo sapiens GN=RPL7 PE=1 SV=1	RL7_HUMAN	29 kDa	45.377	103.68	82.476	98.606
Poly [ADP-ribose] polymerase 1 OS=Homo sapiens GN=PARP1 PE=1 SV=4	PARP1_HUMAN	113 kDa	46.638	7.4722	1.9406	5.4278
60S ribosomal protein L12 OS=Homo sapiens GN=RPL12 PE=1 SV=1	RL12_HUMAN	18 kDa	49.159	69.118	46.575	65.134
Heterogeneous nuclear ribonucleoprotein K OS=Homo sapiens GN=HNRNPK PE=1 SV=1	HNRPK_HUMAN	51 kDa	49.159	22.417	22.317	28.044
DNA-binding protein A OS=Homo sapiens GN=CSDA PE=1 SV=4	DBPA_HUMAN	40 kDa	49.159	25.219	12.614	24.425
Endoplasmin OS=Homo sapiens GN=HSP90B1 PE=1 SV=1	ENPL_HUMAN	92 kDa	49.159	0	0	0
60S ribosomal protein L27 OS=Homo sapiens GN=RPL27 PE=1 SV=2	RL27_HUMAN	16 kDa	50.419	59.777	45.604	52.469
D-3-phosphoglycerate dehydrogenase OS=Homo sapiens GN=PHGDH PE=1 SV=4	SERA_HUMAN	57 kDa	50.419	11.208	10.673	12.665
Bifunctional aminoacyl-tRNA synthetase OS=Homo sapiens GN=EPRS PE=1 SV=5	SYEP_HUMAN	171 kDa	50.419	1.868	0.97031	1.8093
60S ribosomal protein L30 OS=Homo sapiens GN=RPL30 PE=1 SV=2	RL30_HUMAN	13 kDa	51.68	51.371	44.634	60.611
Myosin-10 OS=Homo sapiens GN=MYH10 PE=1 SV=3	MYH10_HUMAN	229 kDa	54.201	4.6701	0.97031	1.8093
60S ribosomal protein L10 OS=Homo sapiens GN=RPL10 PE=1 SV=4	RL10_HUMAN	25 kDa	55.461	82.194	60.159	76.894
60S ribosomal protein L18a OS=Homo sapiens GN=RPL18A PE=1 SV=2	RL18A_HUMAN	21 kDa	55.461	75.656	60.159	76.894
Filamin-A OS=Homo sapiens GN=FLNA PE=1 SV=4	FLNA_HUMAN	281 kDa	56.722	0	0	0.90464
Ras GTPase-activating protein-binding protein 2 OS=Homo sapiens GN=G3BP2 PE=1 SV=2	G3BP2_HUMAN	54 kDa	57.982	23.351	12.614	28.948
ADP/ATP translocase 2 OS=Homo sapiens GN=SLC25A5 PE=1 SV=6	ADT2_HUMAN	33 kDa	60.503	89.666	89.268	72.371
Lipoamide acyltransferase component of branched-chain alpha-keto acid dehydrogenase complex, mitochondrial OS=Homo sapiens GN=DBT PE=1 SV=3	ODB2_HUMAN	53 kDa	60.503	32.691	7.7625	48.85
Methylcrotonoyl-CoA carboxylase subunit alpha, mitochondrial OS=Homo sapiens GN=MCCC1 PE=1 SV=3	MCCA_HUMAN	80 kDa	60.503	7.4722	5.8218	5.4278
60S ribosomal protein L5 OS=Homo sapiens GN=RPL5 PE=1 SV=3	RL5_HUMAN	34 kDa	61.764	56.975	54.337	67.848
Ras GTPase-activating protein-binding protein 1 OS=Homo sapiens GN=G3BP1 PE=1 SV=1	G3BP1_HUMAN	52 kDa	61.764	11.208	3.8812	12.665
60S ribosomal protein L14 OS=Homo sapiens GN=RPL14 PE=1 SV=4	RL14_HUMAN	23 kDa	63.024	61.646	65.981	59.706
Protein FAM195B OS=Homo sapiens GN=FAM195B PE=1 SV=1	F195B_HUMAN	11 kDa	63.024	6.5382	0	8.1417
Transitional endoplasmic reticulum ATPase OS=Homo sapiens GN=VCP PE=1 SV=4	TERA_HUMAN	89 kDa	63.024	2.8021	1.9406	3.6186
60S acidic ribosomal protein P1 OS=Homo sapiens GN=RPLP1 PE=1 SV=1	RLA1_HUMAN	12 kDa	68.066	72.854	53.367	72.371
60S ribosomal protein L28 OS=Homo sapiens GN=RPL28 PE=1 SV=3	RL28_HUMAN	16 kDa	69.327	78.458	64.04	69.657
60S ribosomal protein L18 OS=Homo sapiens GN=RPL18 PE=1 SV=2	RL18_HUMAN	22 kDa	69.327	66.316	61.129	66.039
Peptidyl-prolyl cis-trans isomerase A OS=Homo sapiens GN=PPIA PE=1 SV=2	PPIA_HUMAN	18 kDa	80.671	11.208	22.317	19.902
Creatine kinase B-type OS=Homo sapiens GN=CKB PE=1 SV=1	KCRB_HUMAN	43 kDa	80.671	2.8021	1.9406	3.6186
Protein LSM12 homolog OS=Homo sapiens GN=LSM12 PE=1 SV=2	LSM12_HUMAN	22 kDa	81.931	11.208	14.555	18.997
Probable ATP-dependent RNA helicase DDX6 OS=Homo sapiens GN=DDX6 PE=1 SV=2	DDX6_HUMAN	54 kDa	81.931	3.7361	0.97031	10.856
60S ribosomal protein L8 OS=Homo sapiens GN=RPL8 PE=1 SV=2	RL8_HUMAN	28 kDa	84.452	130.76	105.76	113.98
60S ribosomal protein L24 OS=Homo sapiens GN=RPL24 PE=1 SV=1	RL24_HUMAN	18 kDa	89.494	94.336	67.921	67.848
Transcription intermediary factor 1-beta OS=Homo sapiens GN=TRIM28 PE=1 SV=5	TIF1B_HUMAN	89 kDa	92.015	16.812	17.466	17.188
Fructose-bisphosphate aldolase A OS=Homo sapiens GN=ALDOA PE=1 SV=2	ALDOA_HUMAN	39 kDa	102.1	4.6701	16.495	15.379
60S ribosomal protein L3 OS=Homo sapiens GN=RPL3 PE=1 SV=2	RL3_HUMAN	46 kDa	109.66	134.5	94.12	125.74
60S ribosomal protein L27a OS=Homo sapiens GN=RPL27A PE=1 SV=2	RL27A_HUMAN	17 kDa	113.44	95.27	75.684	70.562
Methylcrotonoyl-CoA carboxylase beta chain, mitochondrial OS=Homo sapiens GN=MCCC2 PE=1 SV=1	MCCB_HUMAN	61 kDa	119.75	13.076	9.7031	14.474
60S ribosomal protein L7a OS=Homo sapiens GN=RPL7A PE=1 SV=2	RL7A_HUMAN	30 kDa	121.01	134.5	132.93	135.7
Pre-mRNA-processing factor 40 homolog A OS=Homo sapiens GN=PRPF40A PE=1 SV=2	PR40A_HUMAN	109 kDa	144.96	3.7361	0	4.5232
Polyadenylate-binding protein 4 OS=Homo sapiens GN=PABPC4 PE=1 SV=1	PABP4_HUMAN	71 kDa	176.47	45.767	28.139	57.897
60S ribosomal protein L6 OS=Homo sapiens GN=RPL6 PE=1 SV=3	RL6_HUMAN	33 kDa	180.25	187.74	163.01	174.6
Propionyl-CoA carboxylase beta chain, mitochondrial OS=Homo sapiens GN=PCCB PE=1 SV=3	PCCB_HUMAN	58 kDa	196.64	46.701	43.664	60.611
RNA-binding protein 25 OS=Homo sapiens GN=RBM25 PE=1 SV=3	RBM25_HUMAN	100 kDa	235.71	2.8021	0	2.7139
Tubulin alpha-1B chain OS=Homo sapiens GN=TUBA1B PE=1 SV=1	TBA1B_HUMAN	50 kDa	239.49	134.5	156.22	153.79
Elongation factor 1-alpha 1 OS=Homo sapiens GN=EEF1A1 PE=1 SV=1	EF1A1_HUMAN	50 kDa	250.84	42.031	50.456	53.374
Nuclear fragile X mental retardation-interacting protein 2 OS=Homo sapiens GN=NUFIP2 PE=1 SV=1	NUFP2_HUMAN	76 kDa	250.84	33.625	19.406	37.995
Acetyl-CoA carboxylase 1 OS=Homo sapiens GN=ACACA PE=1 SV=2	ACACA_HUMAN	266 kDa	264.7	81.26	59.189	72.371
Pyruvate carboxylase, mitochondrial OS=Homo sapiens GN=PC PE=1 SV=2	PYC_HUMAN	130 kDa	273.52	56.975	54.337	56.992
60S ribosomal protein L4 OS=Homo sapiens GN=RPL4 PE=1 SV=5	RL4_HUMAN	48 kDa	293.69	289.55	228.02	259.63
Polyadenylate-binding protein 1 OS=Homo sapiens GN=PABPC1 PE=1 SV=2	PABP1_HUMAN	71 kDa	321.42	90.6	55.307	108.56
Tubulin beta-2C chain OS=Homo sapiens GN=TUBB2C PE=1 SV=1	TBB2C_HUMAN	50 kDa	326.46	244.71	301.77	234.3
Propionyl-CoA carboxylase alpha chain, mitochondrial OS=Homo sapiens GN=PCCA PE=1 SV=3	PCCA_HUMAN	77 kDa	342.85	92.468	82.476	94.082
Ataxin-2-like protein OS=Homo sapiens GN=ATXN2L PE=1 SV=2	ATX2L_HUMAN	113 kDa	809.23	167.19	122.26	179.12
