## Supplementary material for "The Human Exonuclease-1 Interactome And Phosphorylation Sites": Table 2

### Sheet: all peptides
Peptide intensities from ProgenesisLC and spectral counts from ScaffoldPTM
Sequence	Score	PTMs	UNTR	HU	IR	pAA
AGIVQAIITEDSDLLAFGCK	83.68		452000	14300	432000
AGIVQAIITEDSDLLAFGCK	84.31		1390000	1430000	2040000
AGIVQAIITEDSDLLAFGCK	118.02		1880000	1990000	2640000
AGIVQAIITEDSDLLAFGCK	123.21		5390000	7210000	4950000
AGIVQAIITEDSDLLAFGCKK	23.96		15300	13100	18500
AGIVQAIITEDSDLLAFGCKK	30.33		31300	6589.85	81800
AGIVQAIITEDSDLLAFGCKK	32.08		9484.4	101000	5299.93
AGIVQAIITEDSDLLAFGCKK	66.41		2720000	2460000	3100000
AGIVQAIITEDSDLLAFGCKK	74.81		4180000	6730000	4840000
AGIVQAIITEDSDLLAFGCKK	79.45		2270000	3790000	878000
AGIVQAIITEDSDLLAFGCKK	110.73		1170000	1100000	1340000
AGIVQAIITEDSDLLAFGCKK	130.34		3190000	2110000	4190000
AGIVQAIITEDSDLLAFGCKKVILK	22.19		30800	64400	14300
AGIVQAIITEDSDLLAFGCKKVILK	33.33		162000	520000	217000
AGIVQAIITEDSDLLAFGCKKVILK	39.9		128000	154000	129000
ANNTFLYQLVFDPIK	24.8		9190.06	5851.7	24200
ANNTFLYQLVFDPIK	33.38		5820.16	3660.53	6967.68
ANNTFLYQLVFDPIK	97.37		789000	727000	876000
ANNTFLYQLVFDPIK	98.49		2430000	3110000	3300000
ANNTFLYQLVFDPIKR	17.47		29300	36900	34900
ANNTFLYQLVFDPIKR	21.76		12600	19300	15500
ANNTFLYQLVFDPIKR	39.48		213000	234000	240000
ANNTFLYQLVFDPIKR	42.57		3470000	3340000	4960000
ANNTFLYQLVFDPIKR	46.67		18400000	16000000	17700000
ANNTFLYQLVFDPIKR	81.89		3210000	3120000	4900000
ANNTFLYQLVFDPIKR	91		10300000	15200000	13600000
ANNTFLYQLVFDPIKRK	20.79		27000	25600	21000
ANNTFLYQLVFDPIKRK	29.46		14000	21700	17100
ANNTFLYQLVFDPIKRK	31.08		10000	12800	11600
ANNTFLYQLVFDPIKRK	48.72		4230000	4320000	3420000
ANNTFLYQLVFDPIKRK	61.26		13300000	18100000	11900000
ANNTFLYQLVFDPIKRK	71.94		7120000	7800000	6820000
ASGLSKKPASIQK	41.48		228000	255000	202000
ASGLSKKPASIQK	43.47		659000	722000	531000
ASGLSKKPASIQK	66.74		1670000	2950000	1980000
ASGLSKKPASIQK	67.71		644000	735000	581000
ASGLSKKPASIQKR	65.51		1420000	1670000	1250000
ASGLSKKPASIQKR	71.61		2980000	5550000	2860000
DINTFEQIDDYNPDTAMPAHSR	32.88	[17] Oxidation (M)	181000	143000	219000
DINTFEQIDDYNPDTAMPAHSR	45.47		907000	861000	834000
DINTFEQIDDYNPDTAMPAHSR	59.79		339000	461000	340000
DNIQLTPEAEEDIFNKPECGR	15.26		280000	331000	270000
DNIQLTPEAEEDIFNKPECGR	19.6		1120000	784000	1150000
DNIQLTPEAEEDIFNKPECGRVQR	42.1		261000	196000	201000
DSEKLPPCK	37.95		32700	38200	34300
DSEKLPPCK	46.11		11400	14000	11400
DSEKLPPCKKPLSPVR	20.26		11700	3306.01	17800
DTPLRNKVPGLYK	26.23		1140000	1560000	927000
DTPLRNKVPGLYK	29.57		1480000	2350000	1610000
EASEPIHVR	19.54		15300	34900	14400
EASEPIHVR	46.08		809000	1610000	1120000
EASEPIHVR	50.36		342000	440000	311000
EASEPIHVRK	44.85		293000	511000	343000
EASEPIHVRK	44.86		157000	203000	116000
EGKVSEARECFTR	24.63		501000	808000	398000
EGKVSEARECFTR	45.95		1380000	2950000	1000000
ENNLHESEYGDQEGKR	61.43		8027.39	4541.26	4212.9
ENPSTVGVER	62.67		176000	216000	154000
ENPSTVGVER	68.73		537000	737000	590000
FATFLQR	18.06		425.42	954.66	345.03
FATFLQR	20.64		6554.78	9157.24	4937.5
FATFLQR	31.06		27700	35300	19400
FATFLQR	41.65		338.38	1006.36	402.36
FATFLQR	51.42		416000	491000	364000
FATFLQR	57.4		2440000	3510000	2050000
FATFLQRK	39.82		119000	188000	99500
FATFLQRK	41.47		297000	586000	301000
FFCSSDSTDCVSNK	84.65		736000	958000	632000
FFCSSDSTDCVSNK	84.9		3040000	2120000	589000
FFCSSDSTDCVSNKVSIQPLDETAVTDKENNLHESEYGDQEGK	26.77		8150000	6260000	8290000
FFCSSDSTDCVSNKVSIQPLDETAVTDKENNLHESEYGDQEGK	28.26		4600000	4510000	2970000
FFCSSDSTDCVSNKVSIQPLDETAVTDKENNLHESEYGDQEGK	55.17		36600000	32500000	40600000
FRYMCILSGCDYLSSLR	40.47		56400	74700	53500
FRYMCILSGCDYLSSLR	48.84		307000	345000	308000
FRYMCILSGCDYLSSLR	58.97		258000	277000	199000
FVNMLLSHGIKPILVFDGCTLPSK	19.67		37500	68700	77000
FVNMLLSHGIKPILVFDGCTLPSK	30.98		159000	145000	208000
FVNMLLSHGIKPILVFDGCTLPSK	44.1		110000	203000	338000
FVNMLLSHGIKPILVFDGCTLPSK	56.13		207000	150000	202000
FVNMLLSHGIKPILVFDGCTLPSK	57.38		755000	1080000	1230000
FVNMLLSHGIKPILVFDGCTLPSKK	17.9		287000	268000	336000
FVNMLLSHGIKPILVFDGCTLPSKK	18.61	[4] Oxidation (M)	108000	142000	150000
FVNMLLSHGIKPILVFDGCTLPSKK	21.06	[4] Oxidation (M)	52800	58700	38300
FVNMLLSHGIKPILVFDGCTLPSKK	26.82	[4] Oxidation (M)	285000	307000	398000
FVNMLLSHGIKPILVFDGCTLPSKK	33.67		1010000	669000	1020000
FVNMLLSHGIKPILVFDGCTLPSKK	33.89		2050000	1590000	1880000
FVNMLLSHGIKPILVFDGCTLPSKK	35.18	[4] Oxidation (M)	79500	90900	86500
FVNMLLSHGIKPILVFDGCTLPSKK	37.39		780000	783000	1170000
FVNMLLSHGIKPILVFDGCTLPSKK	39.53		4520000	2240000	2390000
FVNMLLSHGIKPILVFDGCTLPSKK	52.67	[4] Oxidation (M)	338000	198000	246000
FVNMLLSHGIKPILVFDGCTLPSKK	62.06		666000	407000	388000
FVNMLLSHGIKPILVFDGCTLPSKK	64		4530000	6420000	6290000
FVNMLLSHGIKPILVFDGCTLPSKK	64.07		884000	1020000	2000000
FVNMLLSHGIKPILVFDGCTLPSKKEVER	18.88	[4] Oxidation (M)	17100	13400	113000
FVNMLLSHGIKPILVFDGCTLPSKKEVER	19.71		351000	649000	356000
FVNMLLSHGIKPILVFDGCTLPSKKEVER	22.1	[4] Oxidation (M)	217000	341000	291000
FVNMLLSHGIKPILVFDGCTLPSKKEVER	27.13	[4] Oxidation (M)	21800	30500	84500
FVNMLLSHGIKPILVFDGCTLPSKKEVER	27.5		1960000	2650000	1860000
FVNMLLSHGIKPILVFDGCTLPSKKEVER	28.97	[4] Oxidation (M)	593000	660000	741000
FVNMLLSHGIKPILVFDGCTLPSKKEVER	32.71		9170000	13600000	12300000
FVNMLLSHGIKPILVFDGCTLPSKKEVER	40.97		2950000	4500000	2170000
FVNMLLSHGIKPILVFDGCTLPSKKEVER	49.84		10800000	9740000	13700000
FVNMLLSHGIKPILVFDGCTLPSKKEVER	50.04	[4] Oxidation (M)	952000	769000	842000
FVNMLLSHGIKPILVFDGCTLPSKKEVER	58.94	[4] Oxidation (M)	812000	745000	793000
FVNMLLSHGIKPILVFDGCTLPSKKEVER	84.5		2540000	3670000	2240000
FVNMLLSHGIKPILVFDGCTLPSKKEVER	85.32		8500000	10400000	14400000
GAIACAEK	24.48		362.75	939.24	906.78
GAIACAEKLAK	61.14		104000	115000	98100
GAIACAEKLAK	78.88		439000	911000	453000
GAIACAEKLAKGEPTDR	34.9		55800	103000	46000
GAIACAEKLAKGEPTDR	62.63		31700	44800	1029.1
GEPTDRYVGFCMK	23.9		161000	207000	143000
GEPTDRYVGFCMK	36.08		1030000	1540000	777000
GEPTDRYVGFCMK	36.87	[12] Oxidation (M)	31500	41500	26100
GEPTDRYVGFCMK	40.81	[12] Oxidation (M)	162000	272000	189000
GEPTDRYVGFCMK	44.06		528000	667000	464000
GEPTDRYVGFCMK	54.55		2830000	4480000	2070000
GIGLAKACK	36.33		2898.8	7244.14	2897.94
GIGLAKACKVLR	47.75		8680.44	22400	10700
GIQGLLQFIK	15.35		1021.43	1340.37	764.17
GIQGLLQFIK	66.93		608000	756000	1070000
GIQGLLQFIK	70.4		3000000	4300000	4710000
GIQGLLQFIKEASEPIHVR	18.03		2426.17	156000	2894.81
GIQGLLQFIKEASEPIHVR	29.48		59400	61300	47500
GIQGLLQFIKEASEPIHVR	36.24		104000	23900	257000
GIQGLLQFIKEASEPIHVR	37.77		132000	176000	48400
GIQGLLQFIKEASEPIHVR	54.07		2240000	5150000	2190000
GIQGLLQFIKEASEPIHVR	58.62		806000	743000	659000
GIQGLLQFIKEASEPIHVR	92.87		196000	182000	197000
GIQGLLQFIKEASEPIHVR	95.62		507000	313000	393000
GIQGLLQFIKEASEPIHVRK	33.88		533000	940000	667000
GIQGLLQFIKEASEPIHVRK	49.62		844000	1520000	665000
GIQGLLQFIKEASEPIHVRK	59.45		171000	199000	103000
GKQLLREGK	46.22		15000	31600	14900
GQVVAVDTYCWLHK	56.98		66900	159000	113000
GQVVAVDTYCWLHK	59.72		288000	299000	365000
HHNAENKPGLQIK	21.34		5612.37	7244.29	4333.04
HHNAENKPGLQIK	34.68		376000	415000	289000
HHNAENKPGLQIK	39.25		807000	1370000	831000
HHNAENKPGLQIK	54		1270000	1610000	1300000
HHNAENKPGLQIK	59.83		580000	607000	482000
HHNAENKPGLQIKLNELWK	19.57		155000	194000	137000
HHNAENKPGLQIKLNELWK	28.24		681000	788000	607000
HHNAENKPGLQIKLNELWK	34.61		368000	647000	487000
HHNAENKPGLQIKLNELWK	39.74		2060000	2590000	1930000
HHNAENKPGLQIKLNELWK	43.36		554000	1800000	1410000
HHNAENKPGLQIKLNELWK	52.89		10100000	11600000	8310000
HHNAENKPGLQIKLNELWK	59.54		377000	1150000	873000
HHNAENKPGLQIKLNELWK	80.17		2330000	2360000	2250000
IGHYLKMNITVPEDYINGFIR	19.44	[7] Oxidation (M)	27900	69100	40600
IGHYLKMNITVPEDYINGFIR	25.28		87900	80500	24000
IGHYLKMNITVPEDYINGFIR	35.22	[7] Oxidation (M)	60900	83900	78800
IGHYLKMNITVPEDYINGFIR	40.64	[7] Oxidation (M)	218000	204000	245000
IGHYLKMNITVPEDYINGFIR	49.52		306000	406000	235000
IGHYLKMNITVPEDYINGFIR	68.14		330000	312000	153000
IKPLGPAR	29.63		1930000	2270000	1440000
IKPLGPAR	36.65		4380000	7310000	5220000
IKPLGPARASGLSK	33.66		10200	19100	5459.91
IKPLGPARASGLSKKPASIQK	31.39		48400	76500	30000
IKPLGPARASGLSKKPASIQK	35.27		11600	10100	4439.62
KDSEKLPPCK	38.87		6055.8	9038.77	7802.94
KDSEKLPPCK	46.4		9798.33	10800	9126.69
KHHNAENKPGLQIK	19.21		31900	46400	34300
KHHNAENKPGLQIK	35.36		2300000	3710000	2700000
KHHNAENKPGLQIK	36.94		1180000	1260000	927000
KHHNAENKPGLQIK	39.8		305000	353000	245000
KHHNAENKPGLQIK	44.71		917000	898000	943000
KHHNAENKPGLQIK	71.12		2900000	2690000	2330000
KHHNAENKPGLQIK	71.16		1490000	1460000	1150000
KHHNAENKPGLQIKLNELWK	20.96		2120000	2520000	1690000
KHHNAENKPGLQIKLNELWK	34.77		4780000	6480000	4080000
KHHNAENKPGLQIKLNELWK	36.2		6820000	7040000	5820000
KHHNAENKPGLQIKLNELWK	44.51		15000000	19400000	12500000
KHHNAENKPGLQIKLNELWK	69.96		4510000	5240000	3540000
KIGHYLK	51.34		56500	65700	55000
KIGHYLK	51.38		104000	213000	138000
KIGHYLKMNITVPEDYINGFIR	18.01	[8] Oxidation (M)	296000	203000	320000
KLIPLNAYEDDVDPETLSYAGQYVDDSIALQIALGNK	41.46		67800	66300	300000
KLIPLNAYEDDVDPETLSYAGQYVDDSIALQIALGNK	44.95		146000	350000	149000
KLIPLNAYEDDVDPETLSYAGQYVDDSIALQIALGNK	55.01		879000	2490000	763000
KLIPLNAYEDDVDPETLSYAGQYVDDSIALQIALGNKDINTFEQIDDYNPDTAMPAHSR	15.24	[54] Oxidation (M)	6180000	7280000	5030000
KLIPLNAYEDDVDPETLSYAGQYVDDSIALQIALGNKDINTFEQIDDYNPDTAMPAHSR	19.26		44400000	41900000	35300000
KLIPLNAYEDDVDPETLSYAGQYVDDSIALQIALGNKDINTFEQIDDYNPDTAMPAHSR	20.11		76300000	73100000	68200000
KLIPLNAYEDDVDPETLSYAGQYVDDSIALQIALGNKDINTFEQIDDYNPDTAMPAHSR	20.92	[54] Oxidation (M)	2210000	2750000	2580000
KLIPLNAYEDDVDPETLSYAGQYVDDSIALQIALGNKDINTFEQIDDYNPDTAMPAHSR	47.58		12900000	14600000	12900000
KLIPLNAYEDDVDPETLSYAGQYVDDSIALQIALGNKDINTFEQIDDYNPDTAMPAHSR	51.98		3380000	3840000	3770000
KNEESGAVVVPGTR	48.34		4760000	6460000	4280000
KNEESGAVVVPGTR	48.88		1140000	1540000	942000
KNEESGAVVVPGTR	84.48		26100000	38000000	29700000
KNEESGAVVVPGTR	88.02		8640000	11100000	7040000
KNSSEGNKSLSFSEVFVPDLVNGPTNK	30.7		3340000	4350000	2940000
KPASIQKR	15.93		1943.22	1859.18	1829.68
KPLSPVRDNIQLTPEAEEDIFNKPECGR	20.03	[13] Phospho (ST)	21200000	17300000	23800000	824
KPLSPVRDNIQLTPEAEEDIFNKPECGR	21.04	[4] Phospho (ST)	748000	661000	629000	815
KPLSPVRDNIQLTPEAEEDIFNKPECGR	23.18	[4] Phospho (ST)|[13] Phospho (ST)	203000	396000	183000	815&824
KPLSPVRDNIQLTPEAEEDIFNKPECGR	26.22	[4] Phospho (ST)|[13] Phospho (ST)	1040000	1220000	945000	815&824
KPLSPVRDNIQLTPEAEEDIFNKPECGR	28.79	[4] Phospho (ST)|[13] Phospho (ST)	1110000	2490000	1030000	815&824
KPLSPVRDNIQLTPEAEEDIFNKPECGR	44.04	[4] Phospho (ST)	3970000	2340000	4030000	815
KPLSPVRDNIQLTPEAEEDIFNKPECGR	53.77	[4] Phospho (ST)|[13] Phospho (ST)	7070000	10500000	7350000	815&824
KPLSPVRDNIQLTPEAEEDIFNKPECGR	56.98	[4] Phospho (ST)	21200000	17300000	23800000	815
KPLSPVRDNIQLTPEAEEDIFNKPECGR	57.19	[4] Phospho (ST)	4220000	3880000	3660000	815
KPLSPVRDNIQLTPEAEEDIFNKPECGR	77.22		554000	220000	578000
KPLSPVRDNIQLTPEAEEDIFNKPECGRVQR	24.56	[4] Phospho (ST)	2370000	1720000	1700000	815
KPLSPVRDNIQLTPEAEEDIFNKPECGRVQR	28.01	[4] Phospho (ST)	411000	384000	345000	815
KSDSPTSLPENNMSDVSQLK	30.87	[4] Phospho (ST)	121000	121000	80100	639
KSDSPTSLPENNMSDVSQLK	36.46	[6] Phospho (ST)	121000	121000	80100	641
KSDSPTSLPENNMSDVSQLK	40.48	[6] Phospho (ST)	433000	435000	419000	641
KSDSPTSLPENNMSDVSQLK	41.08	[2] Phospho (ST)	95700	88800	64300	637
KSDSPTSLPENNMSDVSQLK	46.46	[4] Phospho (ST)	433000	435000	419000	639
KSDSPTSLPENNMSDVSQLK	47.04	[13] Oxidation (M)	16600	16900	14400
KSDSPTSLPENNMSDVSQLK	47.5	[7] Phospho (ST)	433000	435000	419000	642
KSDSPTSLPENNMSDVSQLK	47.52	[7] Phospho (ST)	95700	88800	64300	642
KSDSPTSLPENNMSDVSQLK	57.11	[4] Phospho (ST)	3855.13	3114.74	252000	639
KSDSPTSLPENNMSDVSQLK	59.32	[13] Oxidation (M)	93100	77900	115000
KSDSPTSLPENNMSDVSQLK	60.13	[6] Phospho (ST)	3855.13	3114.74	252000	641
KSDSPTSLPENNMSDVSQLK	63.94		970000	770000	988000
KSDSPTSLPENNMSDVSQLK	64.01	[13] Oxidation (M)	860.73	1065.06	41400
KSDSPTSLPENNMSDVSQLK	64.72		113000	106000	85400
KSDSPTSLPENNMSDVSQLK	65.83	[13] Oxidation (M)	57200	48300	11000
KSDSPTSLPENNMSDVSQLK	79.81	[4] Phospho (ST)	313000	345000	20900	639
KSSIVKRPR	53.32		230000	401000	234000
KSVSTPPRTR	56.52		2896.05	5818.41	3002.97
KVILKMDQFGNGLEIDQAR	15.99	[6] Oxidation (M)	5327.53	6013.37	5262.12
KVILKMDQFGNGLEIDQAR	32.5		21000	37700	16500
KVILKMDQFGNGLEIDQAR	67.37		600000	934000	449000
KVILKMDQFGNGLEIDQAR	86.65		426000	413000	563000
KYKGQVVAVDTYCWLHK	40.12		1880000	2070000	2040000
KYKGQVVAVDTYCWLHK	61.62		4920000	5270000	5880000
KYKGQVVAVDTYCWLHK	74.65		2280000	2190000	2380000
LAKGEPTDRYVGFCMK	39.15		153000	196000	171000
LAKGEPTDRYVGFCMK	42.91		2180000	2400000	2230000
LAKGEPTDRYVGFCMK	56.53		1180000	1800000	181000
LAKGEPTDRYVGFCMK	56.69		15200	11700	1330000
LANNPDIVK	23.77		466.59	217.01	866.34
LANNPDIVK	29.12		2283.27	3457.41	2085.76
LANNPDIVK	38.61		8090.03	13300	6620.5
LANNPDIVK	40.61		14900	18400	16100
LANNPDIVK	47.56		4557.57	6694.54	4134.59
LANNPDIVK	61.69		1580000	2250000	1530000
LANNPDIVK	66.9		612000	855000	566000
LANNPDIVKVIK	42.31		39300	59900	30900
LANNPDIVKVIK	57.09		159000	238000	130000
LANNPDIVKVIK	65.2		676000	1230000	346000
LANNPDIVKVIKK	42.63		1090000	1930000	1240000
LANNPDIVKVIKK	65.8		1350000	3160000	1340000
LGMCRQLGDVFTEEKFR	36.85		61800	65400	48800
LIPLNAYEDDVDPETLSYAGQYVDDSIALQIALGNK	39.65		1550000	2820000	1620000
LIPLNAYEDDVDPETLSYAGQYVDDSIALQIALGNK	48.27		55000	42800	91600
LIPLNAYEDDVDPETLSYAGQYVDDSIALQIALGNKDINTFEQIDDYNPDTAMPAHSR	15.43		636000	614000	837000
LIPLNAYEDDVDPETLSYAGQYVDDSIALQIALGNKDINTFEQIDDYNPDTAMPAHSR	19.39		74700000	61900000	58400000
LIPLNAYEDDVDPETLSYAGQYVDDSIALQIALGNKDINTFEQIDDYNPDTAMPAHSR	20.7		2810000	2680000	2820000
LIPLNAYEDDVDPETLSYAGQYVDDSIALQIALGNKDINTFEQIDDYNPDTAMPAHSR	21.27	[53] Oxidation (M)	949000	857000	1120000
LIPLNAYEDDVDPETLSYAGQYVDDSIALQIALGNKDINTFEQIDDYNPDTAMPAHSR	34.66	[53] Oxidation (M)	3530000	2860000	4700000
LIPLNAYEDDVDPETLSYAGQYVDDSIALQIALGNKDINTFEQIDDYNPDTAMPAHSR	45.94		3690000	3580000	4680000
LIPLNAYEDDVDPETLSYAGQYVDDSIALQIALGNKDINTFEQIDDYNPDTAMPAHSR	52.41		20700000	17300000	17300000
LLDSQSDQTSK	38.66	[4] Phospho (ST)	1660.04	8909.07	4992.01	714
LLDSQSDQTSK	48.54	[6] Phospho (ST)	1660.04	8909.07	4992.01	716
LLDSQSDQTSK	55.89	[4] Phospho (ST)	281.84	3841.95	1131.89	714
LLDSQSDQTSK	74.86		207000	154000	210000
LLDSQSDQTSK	77.11		116000	86800	86500
LNELWK	21.8		2339.32	2688.69	736.38
LNELWK	21.92		559.18	1013.3	767.38
LNELWK	22.55		378.92	430.05	209.1
LNELWK	26.58		477.25	392.99	261.37
LNELWK	32.02		3443.01	5190.84	2978.5
LNELWK	34.99		691.67	1117.98	1103.22
LNELWK	43.38		2680000	3610000	2750000
LNELWK	43.52		460000	558000	413000
LNELWKNFGFK	33.86		19800	31500	20400
LNELWKNFGFK	45.67		163000	191000	133000
LNELWKNFGFK	53.86		53500	110000	83800
LNELWKNFGFK	53.9		475000	541000	291000
LNELWKNFGFKK	49.33		1510000	1880000	1260000
LNELWKNFGFKK	60.85		953000	1080000	984000
LPPCKKPLSPVRDNIQLTPEAEEDIFNKPECGR	22.63	[18] Phospho (ST)	2640000	1670000	2250000	824
LPPCKKPLSPVRDNIQLTPEAEEDIFNKPECGR	27.73	[9] Phospho (ST)|[18] Phospho (ST)	741000	1150000	775000	815&824
LPPCKKPLSPVRDNIQLTPEAEEDIFNKPECGR	31.6	[18] Phospho (ST)	1390000	1030000	1280000	824
LPPCKKPLSPVRDNIQLTPEAEEDIFNKPECGR	32.35	[9] Phospho (ST)	1390000	1030000	1280000	815
LPPCKKPLSPVRDNIQLTPEAEEDIFNKPECGR	34.96	[9] Phospho (ST)	2640000	1670000	2250000	815
LSHFSKKDTPLR	36.21		19100	34400	16100
LSQCSSKDSDSEESDCNIK	48.78	[9] Phospho (ST)	321000	64700	208000	700
LSQCSSKDSDSEESDCNIK	53.01	[9] Phospho (ST)	98900	26400	51700	700
LSQCSSKDSDSEESDCNIK	55.68	[11] Phospho (ST)	321000	64700	208000	702
LSQCSSKDSDSEESDCNIK	58.59	[11] Phospho (ST)	371000	109000	255000	702
LSQCSSKDSDSEESDCNIK	60.09		43900	28400	23400
LSQCSSKDSDSEESDCNIK	60.1	[9] Phospho (ST)	371000	109000	255000	700
LSQCSSKDSDSEESDCNIK	61.05		193000	84900	108000
LSQCSSKDSDSEESDCNIK	72.92	[9] Phospho (ST)	119000	31000	63400	700
LSQCSSKDSDSEESDCNIK	95.32		71300	40400	36800
LSQCSSKDSDSEESDCNIK	96.25		330000	83900	152000
LSQCSSKDSDSEESDCNIKLLDSQSDQTSK	41.48	[6] Phospho (ST)	1350000	351000	8223.72	697
LSQCSSKDSDSEESDCNIKLLDSQSDQTSK	42.52	[9] Phospho (ST)	1350000	351000	8223.72	700
LSQCSSKDSDSEESDCNIKLLDSQSDQTSK	42.66		85500	24700	655.12
LSQCSSKDSDSEESDCNIKLLDSQSDQTSK	58.03	[9] Phospho (ST)	29300	14100	745000	700
LSQCSSKDSDSEESDCNIKLLDSQSDQTSK	61.4	[11] Phospho (ST)	1350000	351000	8223.72	702
LVDTDVAR	23.09		807.12	842.91	13800
LVDTDVAR	28.57		614.31	1244.81	11800
MDQFGNGLEIDQAR	84.1		2090000	2310000	2380000
MDQFGNGLEIDQAR	90.98		457000	577000	464000
MDQFGNGLEIDQAR	100.29	[1] Oxidation (M)	45500	51000	43600
MDQFGNGLEIDQAR	100.86	[1] Oxidation (M)	136000	175000	63600
MDQFGNGLEIDQAR	102.13	[1] Oxidation (M)	3410.89	3182.27	95300
MNITVPEDYINGFIR	24.93		34400	30700	31700
MNITVPEDYINGFIR	28.99	[1] Oxidation (M)	147000	177000	185000
MNITVPEDYINGFIR	31.04	[1] Oxidation (M)	92000	24200	26200
MNITVPEDYINGFIR	32.9		149000	157000	208000
MNITVPEDYINGFIR	33.15	[1] Oxidation (M)	83800	11800	17800
MNITVPEDYINGFIR	46.5	[1] Oxidation (M)	658000	559000	741000
MNITVPEDYINGFIR	56		2530000	3270000	3820000
MNITVPEDYINGFIR	60.91		227000	358000	471000
MNITVPEDYINGFIR	64.59		44400	50100	80000
MNITVPEDYINGFIR	65.76		11900000	14900000	18800000
NEESGAVVVPGTR	17.26		2337.37	3353.96	3447.75
NEESGAVVVPGTR	39.02		236000	255000	225000
NEESGAVVVPGTR	39.12		7665.89	12300	6074.02
NEESGAVVVPGTR	39.97		26100	28700	22400
NEESGAVVVPGTR	79.16		1770000	1950000	1340000
NEESGAVVVPGTR	81.16		7850000	10600000	8160000
NFGFKKDSEK	38.54		75800	113000	73000
NFGFKKDSEK	44.12		72100	122000	96800
NKFATFLQR	15.16		6106.65	7047.95	6898.77
NKFATFLQR	16.58		546.33	157.43	275.63
NKFATFLQR	18.03		3062.4	4917.1	2609.92
NKFATFLQR	18.08		7882.9	12300	8641.53
NKFATFLQR	19.53		1569.64	1969.76	1155.39
NKFATFLQR	20.26		11800	15300	11700
NKFATFLQR	22.12		10400	9425.65	10400
NKFATFLQR	24.57		10400	12300	11900
NKFATFLQR	26.24		12400	23600	14000
NKFATFLQR	26.96		9593.99	12700	9319.09
NKFATFLQR	28.95		281000	376000	179000
NKFATFLQR	29		7708.15	9584.06	9346.98
NKFATFLQR	29.17		33800	52300	36700
NKFATFLQR	29.66		821.34	1706.32	798.63
NKFATFLQR	30.83		24500	36100	39900
NKFATFLQR	30.98		14400	13900	15500
NKFATFLQR	31.14		21900	26100	15600
NKFATFLQR	37.62		6540000	7750000	4690000
NKFATFLQR	39.16		16400000	28400000	12500000
NKFATFLQRK	20.38		2005.06	2488.06	1877.43
NKFATFLQRK	25.01		716.01	1090.23	428.97
NKFATFLQRK	26.4		59200	108000	42600
NKFATFLQRK	35.44		61600	116000	32100
NKFATFLQRK	38.39		1210000	1820000	1050000
NKFATFLQRK	56.38		1770000	3870000	1680000
NKVPGLYK	22.2		4201.18	3260.34	2679.23
NKVPGLYK	22.24		7787.7	8687.14	6091.8
NKVPGLYK	29.12		918000	903000	896000
NKVPGLYK	30.55		2560000	3840000	3370000
NKVPGLYKSSSADSLSTTK	20.03	[14] Phospho (ST)	2620000	6060000	2970000	749
NKVPGLYKSSSADSLSTTK	27.46		69300	45400	39000
NKVPGLYKSSSADSLSTTK	34.36	[10] Phospho (ST)	2620000	6060000	2970000	745
NKVPGLYKSSSADSLSTTK	41.16	[11] Phospho (ST)	2620000	6060000	2970000	746
NKVPGLYKSSSADSLSTTK	47.9		2210000	1770000	1750000
NKVPGLYKSSSADSLSTTK	49.82	[14] Phospho (ST)	1920000	3610000	84600	749
NKVPGLYKSSSADSLSTTK	60.95	[10] Phospho (ST)	1920000	3610000	84600	745
NKVPGLYKSSSADSLSTTK	72.32		832000	470000	130000
NKVPGLYKSSSADSLSTTK	72.41	[11] Phospho (ST)	1920000	3610000	84600	746
NKVPGLYKSSSADSLSTTK	72.57	[10] Phospho (ST)	1240.45	2673.79	1740000	745
NKVPGLYKSSSADSLSTTK	74.54		1554.34	836.72	169000
NKVPGLYKSSSADSLSTTK	75.71	[11] Phospho (ST)	1240.45	2673.79	1740000	746
NKVPGLYKSSSADSLSTTK	77.52	[9] Phospho (ST)	1920000	3610000	84600	744
NSSDDIPNNHIPGDHIPDK	45.2		2620000	3280000	3010000
NSSDDIPNNHIPGDHIPDK	45.88		1810000	1580000	219000
NSSDDIPNNHIPGDHIPDK	48.4		810000	1030000	642000
NSSDDIPNNHIPGDHIPDK	48.85		697000	848000	538000
NSSDDIPNNHIPGDHIPDK	54.19		1293.33	2479.23	1350000
NSSEGNKSLSFSEVFVPDLVNGPTNK	51.04		1170000	1750000	1120000
NSSEGNKSLSFSEVFVPDLVNGPTNK	63.25		5880000	4910000	4860000
NSSEGNKSLSFSEVFVPDLVNGPTNK	86.46		1660000	1810000	1600000
NSSEGNKSLSFSEVFVPDLVNGPTNKK	19.27	[3] Phospho (ST)	40100	102000	48200	447
NSSEGNKSLSFSEVFVPDLVNGPTNKK	29.25	[10] Phospho (ST)	40100	102000	48200	454
NSSEGNKSLSFSEVFVPDLVNGPTNKK	30.22	[12] Phospho (ST)	491000	1580000	486000	456
NSSEGNKSLSFSEVFVPDLVNGPTNKK	37.15	[10] Phospho (ST)	491000	1580000	486000	454
NSSEGNKSLSFSEVFVPDLVNGPTNKK	41.13	[8] Phospho (ST)	491000	1580000	486000	452
NSSEGNKSLSFSEVFVPDLVNGPTNKK	59.36		8760000	8380000	8300000
NSSEGNKSLSFSEVFVPDLVNGPTNKK	61.97		3340000	4350000	2940000
NSSEGNKSLSFSEVFVPDLVNGPTNKK	62.09		29700000	33700000	27700000
NYSPRPESGTVSDAPQLK	19.66	[3] Phospho (ST)	11900	20400	8460.07	376
NYSPRPESGTVSDAPQLK	24.13	[3] Phospho (ST)	1779.9	1672.66	36300	376
NYSPRPESGTVSDAPQLK	25.08	[3] Phospho (ST)	49200	65500	50300	376
NYSPRPESGTVSDAPQLK	41.04	[3] Phospho (ST)	33900	36300	578.67	376
NYSPRPESGTVSDAPQLK	44.4		595000	628000	560000
NYSPRPESGTVSDAPQLK	48.79		4240000	4210000	4260000
NYSPRPESGTVSDAPQLK	56.65		4557.73	1101	3640000
NYSPRPESGTVSDAPQLK	61.86		3800000	3640000	147000
NYSPRPESGTVSDAPQLK	65.17		1020000	1010000	959000
NYSPRPESGTVSDAPQLKENPSTVGVER	16.28		118000	170000	114000
NYSPRPESGTVSDAPQLKENPSTVGVER	16.43		401000	400000	310000
NYSPRPESGTVSDAPQLKENPSTVGVER	17.81	[2] Phospho (Y)	1100000	4820000	132000	375
NYSPRPESGTVSDAPQLKENPSTVGVER	19.32	[12] Phospho (ST)	230000	306000	2660000	385
NYSPRPESGTVSDAPQLKENPSTVGVER	21.73	[3] Phospho (ST)	399000	433000	1165.29	376
NYSPRPESGTVSDAPQLKENPSTVGVER	31.34	[8] Phospho (ST)	230000	306000	2660000	381
NYSPRPESGTVSDAPQLKENPSTVGVER	32.26		182000	220000	261000
NYSPRPESGTVSDAPQLKENPSTVGVER	35.23	[12] Phospho (ST)	399000	433000	1165.29	385
NYSPRPESGTVSDAPQLKENPSTVGVER	36.57		945.8	2450.54	44900
NYSPRPESGTVSDAPQLKENPSTVGVER	36.85	[8] Phospho (ST)	2890000	29600	80400	381
NYSPRPESGTVSDAPQLKENPSTVGVER	37.05	[3] Phospho (ST)	230000	306000	2660000	376
NYSPRPESGTVSDAPQLKENPSTVGVER	37.14	[3] Phospho (ST)	1100000	4820000	132000	376
NYSPRPESGTVSDAPQLKENPSTVGVER	38.09		4453.32	1918.86	14100000
NYSPRPESGTVSDAPQLKENPSTVGVER	39.74	[3] Phospho (ST)	1020000	1510000	634000	376
NYSPRPESGTVSDAPQLKENPSTVGVER	40.14		24500000	28000000	2410000
NYSPRPESGTVSDAPQLKENPSTVGVER	41.28		41300	9647.09	16300
NYSPRPESGTVSDAPQLKENPSTVGVER	43		252000	287000	326000
NYSPRPESGTVSDAPQLKENPSTVGVER	43.55	[10] Phospho (ST)	1060000	1230000	707000	383
NYSPRPESGTVSDAPQLKENPSTVGVER	47.08	[3] Phospho (ST)	2890000	29600	80400	376
NYSPRPESGTVSDAPQLKENPSTVGVER	50.66	[8] Phospho (ST)	1060000	1230000	707000	381
NYSPRPESGTVSDAPQLKENPSTVGVER	50.77	[3] Phospho (ST)	1060000	1230000	707000	376
NYSPRPESGTVSDAPQLKENPSTVGVER	53.97		11100000	15800000	8370000
NYSPRPESGTVSDAPQLKENPSTVGVER	56.43		106000	115000	89200
NYSPRPESGTVSDAPQLKENPSTVGVER	58.95		63400000	60300000	58200000
NYSPRPESGTVSDAPQLKENPSTVGVER	62.59		439000	516000	350000
NYSPRPESGTVSDAPQLKENPSTVGVER	62.87		42700000	58500000	32200000
NYSPRPESGTVSDAPQLKENPSTVGVER	65.29		41900	28800	124000000
NYSPRPESGTVSDAPQLKENPSTVGVER	65.36		161000000	196000000	35700000
QANLLKGK	40.08		36900	46000	30100
QANLLKGK	54.7		76500	153000	83200
QANLLKGKQLLR	38.42		131000	232000	111000
QANLLKGKQLLR	40.43		155000	395000	133000
QLGDVFTEEK	52.95		192000	220000	173000
QLGDVFTEEK	71		821000	1410000	673000
QLGDVFTEEKFR	25.33		3663.62	5901.27	3839.62
QLGDVFTEEKFR	31.27		14100	21300	14500
QLGDVFTEEKFR	48.68		583000	790000	527000
QLGDVFTEEKFR	57.85		1880000	2650000	1960000
QLGDVFTEEKFR	68.71		1600000	2200000	1400000
QLGDVFTEEKFR	79.17		4910000	6410000	5190000
QLGDVFTEEKFRYMCILSGCDYLSSLR	17.09		354000	270000	197000
QLGDVFTEEKFRYMCILSGCDYLSSLR	62.69		959000	1220000	908000
QLLREGK	18.5		17300	20500	13600
QLLREGK	22.17		35800	67400	39100
QLLREGKVSEAR	30.42		160000	301000	169000
QLLREGKVSEAR	50.16		290000	629000	326000
RKHHNAENKPGLQIK	19.11		24600	17300	25100
RKHHNAENKPGLQIK	22.24		19100	33800	22200
RKHHNAENKPGLQIK	33.89		143000	77900	114000
RKHHNAENKPGLQIK	44.81		299000	312000	275000
RKHHNAENKPGLQIK	53.04		343000	357000	371000
RKHHNAENKPGLQIK	63.57		1110000	1620000	1100000
RKHHNAENKPGLQIK	67.08		834000	694000	631000
RKSDSPTSLPENNMSDVSQLK	15.37	[8] Phospho (ST)	12700	21400	2239.24	642
RKSDSPTSLPENNMSDVSQLK	24.18	[8] Phospho (ST)	38100	29400	4271.04	642
RKSDSPTSLPENNMSDVSQLK	31.85	[7] Phospho (ST)	19500	5764.38	197000	641
RKSDSPTSLPENNMSDVSQLK	34.11		754000	682000	768000
RKSDSPTSLPENNMSDVSQLK	39.22	[14] Oxidation (M)	90600	70200	109000
RKSDSPTSLPENNMSDVSQLK	39.59	[3] Phospho (ST)	38100	29400	4271.04	637
RKSDSPTSLPENNMSDVSQLK	50.45	[5] Phospho (ST)	187000	201000	13400	639
RKSDSPTSLPENNMSDVSQLK	51.22	[14] Oxidation (M)	23400	14800	2454.82
RKSDSPTSLPENNMSDVSQLK	53.16	[5] Phospho (ST)|[14] Oxidation (M)	27200	30700	1042.08	639
RKSDSPTSLPENNMSDVSQLK	53.72	[5] Phospho (ST)	6337.09	2966.6	144000	639
RKSDSPTSLPENNMSDVSQLK	56.76	[7] Phospho (ST)	290000	269000	51400	641
RKSDSPTSLPENNMSDVSQLK	57.55	[5] Phospho (ST)	19500	5764.38	197000	639
RKSDSPTSLPENNMSDVSQLK	60.67	[3] Phospho (ST)	187000	201000	13400	637
RKSDSPTSLPENNMSDVSQLK	60.94	[7] Phospho (ST)	6337.09	2966.6	144000	641
RKSDSPTSLPENNMSDVSQLK	67.79	[7] Phospho (ST)	187000	201000	13400	641
RKSDSPTSLPENNMSDVSQLK	70.94	[5] Phospho (ST)	290000	269000	51400	639
RKSDSPTSLPENNMSDVSQLK	84.21		338000	327000	35900
RLVDTDVAR	32.11		220.24	2121.85	61.96
RLVDTDVAR	45.83		761000	824000	657000
RLVDTDVAR	54.8		2200000	3270000	2320000
RPRSAELSEDDLLSQYSLSFTK	23.71	[4] Phospho (ST)	195000	474000	200000	422
RPRSAELSEDDLLSQYSLSFTK	93.02	[4] Phospho (ST)	487000	1020000	578000	422
RPRSAELSEDDLLSQYSLSFTK	95.28	[4] Phospho (ST)	128000	425000	170000	422
RPRSAELSEDDLLSQYSLSFTKK	20.83	[4] Phospho (ST)|[8] Phospho (ST)	21800	356000	57800	422&426
RPRSAELSEDDLLSQYSLSFTKK	26.57	[17] Phospho (ST)	110000	342000	124000	435
RPRSAELSEDDLLSQYSLSFTKK	63.39	[8] Phospho (ST)	1930000	3390000	2120000	426
RPRSAELSEDDLLSQYSLSFTKK	86	[4] Phospho (ST)	503000	972000	459000	422
RPRSAELSEDDLLSQYSLSFTKK	91.71	[4] Phospho (ST)	1930000	3390000	2120000	422
RQANLLK	24.54		39100	45700	36500
RQANLLK	31.98		80600	152000	96500
RQANLLKGK	43.72		304000	533000	327000
SAELSEDDLLSQYSLSFTK	19.29	[5] Phospho (ST)	48400	188000	57300	426
SAELSEDDLLSQYSLSFTK	48.36	[1] Phospho (ST)	7737.62	24400	21100	422
SAELSEDDLLSQYSLSFTK	49.08	[1] Phospho (ST)	48400	188000	57300	422
SAELSEDDLLSQYSLSFTK	65.37		3700000	3390000	2930000
SAELSEDDLLSQYSLSFTK	76.98		776000	803000	834000
SAELSEDDLLSQYSLSFTK	77	[5] Phospho (ST)	1620000	5620000	2150000	426
SAELSEDDLLSQYSLSFTK	86.34	[5] Phospho (ST)	237000	617000	468000	426
SAELSEDDLLSQYSLSFTK	90.79		11700000	14300000	11300000
SAELSEDDLLSQYSLSFTK	99.94		56300000	54000000	49600000
SAELSEDDLLSQYSLSFTK	101.8	[1] Phospho (ST)	237000	617000	468000	422
SAELSEDDLLSQYSLSFTK	117.81	[1] Phospho (ST)	1620000	5620000	2150000	422
SAELSEDDLLSQYSLSFTKK	16.1		104000	116000	94400
SAELSEDDLLSQYSLSFTKK	21.86		3379.63	3277.13	10700
SAELSEDDLLSQYSLSFTKK	24.03	[5] Phospho (ST)	2590000	6130000	2110000	426
SAELSEDDLLSQYSLSFTKK	27.64	[1] Phospho (ST)	2590000	6130000	2110000	422
SAELSEDDLLSQYSLSFTKK	37.91		8540000	7560000	11800000
SAELSEDDLLSQYSLSFTKK	39.69		55600000	47000000	36800000
SAELSEDDLLSQYSLSFTKK	83.02	[1] Phospho (ST)	344000	1290000	705000	422
SAELSEDDLLSQYSLSFTKK	92.78	[5] Phospho (ST)	344000	1290000	705000	426
SAELSEDDLLSQYSLSFTKK	100.24	[5] Phospho (ST)	2110000	5040000	2520000	426
SAELSEDDLLSQYSLSFTKK	105.68		9830000	10400000	15400000
SAELSEDDLLSQYSLSFTKK	108.76		32600000	41800000	45200000
SAELSEDDLLSQYSLSFTKK	112.15	[1] Phospho (ST)	2110000	5040000	2520000	422
SAELSEDDLLSQYSLSFTKKTK	47.57		916000	933000	621000
SAELSEDDLLSQYSLSFTKKTK	48.3		269000	253000	194000
SAELSEDDLLSQYSLSFTKKTK	107.37		363000	422000	226000
SANVSSIWHR	33.52		637.47	525.62	447.04
SANVSSIWHR	39.34		2998.08	3990.51	1644.3
SANVSSIWHR	49.75		19900	24300	14800
SANVSSIWHR	74.41		4810000	6220000	3600000
SANVSSIWHR	78.79		15200000	27100000	15100000
SCFSWSGGLGDFSR	17.58		5837.37	10900	4065.3
SCFSWSGGLGDFSR	19.6		3965.92	3204.15	906.31
SCFSWSGGLGDFSR	39.8		56700	78600	35000
SCFSWSGGLGDFSR	40.71		4500.74	5167.78	4933.19
SCFSWSGGLGDFSR	43.14		1520.79	2343.23	461.22
SCFSWSGGLGDFSR	49.25		11000	11700	6617.95
SCFSWSGGLGDFSR	53.84	[4] Phospho (ST)	1680.99	7984.95	4224	610
SCFSWSGGLGDFSR	69.39		15300	16100	16000
SCFSWSGGLGDFSR	70.88		8312.78	14900	8675.31
SCFSWSGGLGDFSR	71.47		29600	34800	31500
SCFSWSGGLGDFSR	72.46		60500	51400	54400
SCFSWSGGLGDFSR	79.76		14500	17700	11500
SCFSWSGGLGDFSR	80.13	[4] Phospho (ST)	940000	2180000	1040000	610
SCFSWSGGLGDFSR	85.25		31200	35600	22300
SCFSWSGGLGDFSR	96.46	[4] Phospho (ST)	4420000	8860000	4590000	610
SCFSWSGGLGDFSR	97.47		10200000	12600000	10700000
SCFSWSGGLGDFSR	103.77		80300000	73400000	44500000
SCFSWSGGLGDFSRTPSPSPSTALQQFR	52.52	[15] Phospho (ST)|[17] Phospho (ST)	443000	556000	496000	621&623
SCFSWSGGLGDFSRTPSPSPSTALQQFR	54.26		67000	79400	31200
SCFSWSGGLGDFSRTPSPSPSTALQQFRR	23.12	[15] Phospho (ST)|[17] Phospho (ST)	13900	299000	15900	621&623
SCFSWSGGLGDFSRTPSPSPSTALQQFRR	24.66		290000	339000	171000
SCFSWSGGLGDFSRTPSPSPSTALQQFRR	60.33	[15] Phospho (ST)|[17] Phospho (ST)	187000	2510000	234000	621&623
SDSPTSLPENNMSDVSQLK	31.92	[1] Phospho (ST)	146000	122000	124000	637
SDSPTSLPENNMSDVSQLK	50.79	[3] Phospho (ST)	146000	122000	124000	639
SDSPTSLPENNMSDVSQLK	65.23		127000	93800	105000
SDSPTSLPENNMSDVSQLK	71.43		12000	8911.45	550000
SDSPTSLPENNMSDVSQLK	78.02		645000	406000	75400
SINITHAMAHK	27.39		736000	1150000	1110000
SINITHAMAHK	31.62		177000	255000	170000
SINITHAMAHK	48.93		1570000	3180000	2060000
SINITHAMAHK	49.55	[8] Oxidation (M)	107000	144000	110000
SINITHAMAHK	50.05	[8] Oxidation (M)	49800	54800	40300
SINITHAMAHK	50.83		599000	822000	652000
SINITHAMAHKVIK	15.6	[8] Oxidation (M)	56400	71800	44400
SINITHAMAHKVIK	19.93	[8] Oxidation (M)	9123.36	1455.45	15400
SINITHAMAHKVIK	30.15		837000	804000	508000
SINITHAMAHKVIK	37.54		1670000	4400000	2090000
SINITHAMAHKVIK	59.1	[8] Oxidation (M)	59000	73000	49600
SINITHAMAHKVIK	76.13		949000	852000	621000
SINITHAMAHKVIK	76.67	[8] Oxidation (M)	216000	431000	254000
SINITHAMAHKVIK	82		2060000	4680000	1630000
SINITHAMAHKVIKAAR	17.57		134000	227000	131000
SINITHAMAHKVIKAAR	54.05		411000	640000	263000
SINITHAMAHKVIKAAR	90.98		1626.14	777.38	79900
SINITHAMAHKVIKAAR	109.14		168000	148000	7689.5
SLSFSEVFVPDLVNGPTNK	18.33		16500	23100	22900
SLSFSEVFVPDLVNGPTNK	35.02		49800	51800	54700
SLSFSEVFVPDLVNGPTNK	45.79	[3] Phospho (ST)	73100	385000	104000
SLSFSEVFVPDLVNGPTNK	46.68		199000	224000	388000
SLSFSEVFVPDLVNGPTNK	59.36		1200000	1260000	900000
SLSFSEVFVPDLVNGPTNK	65.89		18800000	15600000	21100000
SLSFSEVFVPDLVNGPTNK	66.54		2890000	3700000	4990000
SLSFSEVFVPDLVNGPTNKK	16.39		31200	28100	28100
SLSFSEVFVPDLVNGPTNKK	16.53		15000	16200	15900
SLSFSEVFVPDLVNGPTNKK	16.61		13300	10600	13200
SLSFSEVFVPDLVNGPTNKK	16.92		12600	10100	10200
SLSFSEVFVPDLVNGPTNKK	23.25		24000	22600	30600
SLSFSEVFVPDLVNGPTNKK	24.98		4254.14	8238.79	7452.17
SLSFSEVFVPDLVNGPTNKK	28.85		22900	26000	24500
SLSFSEVFVPDLVNGPTNKK	29.06		16600	14900	15900
SLSFSEVFVPDLVNGPTNKK	29.25		154000	154000	147000
SLSFSEVFVPDLVNGPTNKK	37.49	[5] Phospho (ST)	350000	1490000	544000	456
SLSFSEVFVPDLVNGPTNKK	38.66	[3] Phospho (ST)	43800	213000	62900	454
SLSFSEVFVPDLVNGPTNKK	41.73		11700	9019.98	15100
SLSFSEVFVPDLVNGPTNKK	45.6	[3] Phospho (ST)	276000	1320000	319000	454
SLSFSEVFVPDLVNGPTNKK	48.59		17000	22800	13600
SLSFSEVFVPDLVNGPTNKK	51.63	[3] Phospho (ST)	350000	1490000	544000	454
SLSFSEVFVPDLVNGPTNKK	57.38		11100000	13800000	12800000
SLSFSEVFVPDLVNGPTNKK	60.1		11200000	13600000	11200000
SLSFSEVFVPDLVNGPTNKK	62.66	[3] Phospho (ST)	55100	235000	84200	454
SLSFSEVFVPDLVNGPTNKK	72.02		40500000	37900000	45900000
SLSFSEVFVPDLVNGPTNKK	72.65		49300000	62800000	47900000
SLSFSEVFVPDLVNGPTNKKSVSTPPR	20.38		1780000	1820000	1540000
SLSFSEVFVPDLVNGPTNKKSVSTPPR	35.16		239000	247000	183000
SLSFSEVFVPDLVNGPTNKKSVSTPPR	49.77		4340000	4800000	4150000
SQGVDCLVAPYEADAQLAYLNK	62.76		1940000	2420000	2240000
SQGVDCLVAPYEADAQLAYLNK	77.37		8680000	6600000	9450000
SQGVDCLVAPYEADAQLAYLNK	110.13		27000000	27900000	29900000
SQGVDCLVAPYEADAQLAYLNKAGIVQAIITEDSDLLAFGCK	25.85		2180000	2420000	1150000
SQGVDCLVAPYEADAQLAYLNKAGIVQAIITEDSDLLAFGCK	26.04		53000	51400	28500
SQGVDCLVAPYEADAQLAYLNKAGIVQAIITEDSDLLAFGCK	45.84		10500000	4640000	5320000
SQGVDCLVAPYEADAQLAYLNKAGIVQAIITEDSDLLAFGCK	57.25		9290000	3470000	3090000
SQGVDCLVAPYEADAQLAYLNKAGIVQAIITEDSDLLAFGCKK	37.28		1210000	789000	806000
SQGVDCLVAPYEADAQLAYLNKAGIVQAIITEDSDLLAFGCKK	48.08		20500000	12900000	12900000
SQGVDCLVAPYEADAQLAYLNKAGIVQAIITEDSDLLAFGCKK	56.28		1990000	1160000	920000
SRFFCSSDSTDCVSNK	63.53		151000	209000	120000
SRFFCSSDSTDCVSNK	66.83		1050000	990000	927000
SRFFCSSDSTDCVSNK	90.95		472000	603000	357000
SRFFCSSDSTDCVSNK	91.54		7883.69	8853.79	436000
SRFFCSSDSTDCVSNK	96.81		1700000	1470000	101000
SSIVKRPR	47.25		5089.37	5200.66	4118.34
SSIVKRPR	47.92		7102.69	10400	6811.17
SSIVKRPR	56.47		26800	32700	21700
SSIVKRPR	56.85		7940.86	7401.52	4778.99
SSIVKRPRSAELSEDDLLSQYSLSFTK	51.2	[9] Phospho (ST)	161000	404000	201000	422
SSSADSLSTTK	64.46		4436.16	3039.81	4207.17
SSSADSLSTTK	65.51		15000	9852.17	14500
SSSADSLSTTKIKPLGPAR	35.38	[3] Phospho (ST)	110000	422000	81000	746
SSSADSLSTTKIKPLGPAR	35.47	[3] Phospho (ST)	466000	1170000	424000	746
SSSADSLSTTKIKPLGPAR	48.12		998000	1020000	763000
SSSADSLSTTKIKPLGPAR	52.47	[2] Phospho (ST)	263000	729000	33400	745
SSSADSLSTTKIKPLGPAR	55.82		198000	172000	101000
SSSADSLSTTKIKPLGPAR	60.96	[3] Phospho (ST)	263000	729000	33400	746
SSSADSLSTTKIKPLGPAR	65.5	[2] Phospho (ST)	87500	300000	62200	745
SSSADSLSTTKIKPLGPAR	91.17	[3] Phospho (ST)	87500	300000	62200	746
SSSADSLSTTKIKPLGPAR	91.46		180000	140000	99200
SSSADSLSTTKIKPLGPAR	94.49		396000	297000	37900
SSSADSLSTTKIKPLGPAR	96.97		3806.28	595.12	294000
SVSTPPRTR	20.41	[4] Phospho (ST)	6469.78	10700	6730.55	475
SVSTPPRTR	20.67	[3] Phospho (ST)	6469.78	10700	6730.55	474
SVSTPPRTR	25.08	[4] Phospho (ST)	2346.25	3306.79	1864.11	475
SVSTPPRTR	27.84		19400	32200	19500
SVSTPPRTR	31.83		6827.94	7027.52	4660.93
TISPPTLGTLR	15.43	[3] Phospho (ST)	9990.61	17800	10300	598
TISPPTLGTLR	15.7		1194.71	1672.9	1748.94
TISPPTLGTLR	17.67		282.99	133.08	0
TISPPTLGTLR	18.01		272.5	1126.46	0
TISPPTLGTLR	19.21	[3] Phospho (ST)	10300	15500	10400	598
TISPPTLGTLR	21.65		1118.25	1670.59	425
TISPPTLGTLR	23.72		1443.05	1596.42	1461.62
TISPPTLGTLR	23.84		2055.1	526.18	1112.75
TISPPTLGTLR	26.07	[3] Phospho (ST)	11600	17500	9084.45	598
TISPPTLGTLR	26.29		1446.73	1638.2	944.01
TISPPTLGTLR	28.46		30200	31800	20500
TISPPTLGTLR	32.07		6332.28	5825.26	3143.74
TISPPTLGTLR	42.13	[1] Phospho (ST)	21700000	29600000	21700000	596
TISPPTLGTLR	59.66		28700000	33800000	21300000
TISPPTLGTLR	59.99	[3] Phospho (ST)	3280000	7410000	3890000	598
TISPPTLGTLR	61.54		8930000	10100000	6760000
TISPPTLGTLR	66.95	[3] Phospho (ST)	21700000	29600000	21700000	598
TPSPSPSTALQQFR	21.29		2140.62	2801.65	1684.18
TPSPSPSTALQQFR	21.48		13600	18900	14900
TPSPSPSTALQQFR	34.08		90300	122000	92400
TPSPSPSTALQQFR	34.53	[1] Phospho (ST)	1650000	3000000	1530000	621
TPSPSPSTALQQFR	37.11		4974.97	6376.13	5564.78
TPSPSPSTALQQFR	44.53	[5] Phospho (ST)	164000	411000	169000	625
TPSPSPSTALQQFR	49.36		95300	100000	88700
TPSPSPSTALQQFR	50.93		384000	614000	325000
TPSPSPSTALQQFR	51.77		29200	34500	25000
TPSPSPSTALQQFR	65.1	[3] Phospho (ST)	164000	411000	169000	623
TPSPSPSTALQQFR	67.25	[3] Phospho (ST)	1650000	3000000	1530000	623
TPSPSPSTALQQFR	67.8		37200	36000	34800
TPSPSPSTALQQFR	69.36		47900	64200	50900
TPSPSPSTALQQFR	69.73		94500	134000	94200
TPSPSPSTALQQFR	82.42		62100	65800	60600
TPSPSPSTALQQFR	89.85		45900	51200	35700
TPSPSPSTALQQFR	91.11		14000000	16400000	11300000
TPSPSPSTALQQFR	92.82		82000000	83800000	68200000
TPSPSPSTALQQFRR	15.24		401000	495000	285000
TPSPSPSTALQQFRR	16.02		129000	189000	114000
TPSPSPSTALQQFRR	16.16		5422.38	6572.02	5282.66
TPSPSPSTALQQFRR	16.41		7049.83	7260.29	7239.2
TPSPSPSTALQQFRR	16.8		7701.14	9476.75	7178.71
TPSPSPSTALQQFRR	17.57		593000	916000	490000
TPSPSPSTALQQFRR	18.91		7758.16	10400	7596.35
TPSPSPSTALQQFRR	20.02		7417.71	11100	9125.96
TPSPSPSTALQQFRR	20.67		8950000	10900000	6540000
TPSPSPSTALQQFRR	21.09	[1] Phospho (ST)	350000	613000	310000	621
TPSPSPSTALQQFRR	21.11		25500	29000	18600
TPSPSPSTALQQFRR	23.53		16300000	23100000	11200000
TPSPSPSTALQQFRR	26.24	[3] Phospho (ST)	9274.48	31000	5679.1	623
TPSPSPSTALQQFRR	26.72	[7] Phospho (ST)	350000	613000	310000	627
TPSPSPSTALQQFRR	27.28		5710000	6740000	4020000
TPSPSPSTALQQFRR	33.52		14800000	18500000	14200000
TRNKFATFLQR	35.09		188000	285000	163000
TRNKFATFLQR	52.33		340000	613000	285000
VIKKIGHYLK	40.94		31300	100000	39400
VILKMDQFGNGLEIDQAR	61.25	[5] Oxidation (M)	222000	250000	228000
VILKMDQFGNGLEIDQAR	62.75	[5] Oxidation (M)	33700	14400	98600
VILKMDQFGNGLEIDQAR	65.2	[5] Oxidation (M)	35200	43800	20900
VILKMDQFGNGLEIDQAR	67.68		217000	279000	307000
VILKMDQFGNGLEIDQAR	73.09		1550000	2330000	912000
VILKMDQFGNGLEIDQAR	82.27	[5] Oxidation (M)	153000	158000	138000
VILKMDQFGNGLEIDQAR	83.7		341000	610000	502000
VILKMDQFGNGLEIDQAR	94.69		1080000	2100000	1680000
VISTKGLNLPR	35.92		10100	11700	3817.63
VISTKGLNLPR	58.17		29500	58600	9886.35
VLRLANNPDIVK	43.99		2299.9	3323.33	1565.95
VLRLANNPDIVK	44.97		11400	15500	5966.53
VLRLANNPDIVK	53.8		51200	91100	42900
VLRLANNPDIVKVIK	20.29		3176.19	4746.05	1809.43
VLRLANNPDIVKVIK	40.84		7264.21	11800	3972.18
VLRLANNPDIVKVIK	45.65		21800	38400	14800
VPGLYKSSSADSLSTTK	39.67	[7] Phospho (ST)	54100	88300	1989.35	744
VPGLYKSSSADSLSTTK	47.94		9363.01	5423.38	3394.81
VPGLYKSSSADSLSTTK	50.73	[8] Phospho (ST)	11800	27600	10100	745
VPGLYKSSSADSLSTTK	70.8	[9] Phospho (ST)	11800	27600	10100	746
VPGLYKSSSADSLSTTK	71.77	[9] Phospho (ST)	54100	88300	1989.35	746
VSEARECFTR	26.83		147000	186000	134000
VSEARECFTR	28.11		43700	64100	36000
VSEARECFTR	29.57		409000	581000	351000
VSEARECFTR	32.53		729000	1350000	689000
VSIQPLDETAVTDKENNLHESEYGDQEGK	42.33		634000	365000	293000
VSIQPLDETAVTDKENNLHESEYGDQEGK	57.68		1130000	1240000	1100000
VSIQPLDETAVTDKENNLHESEYGDQEGK	71.37		7720000	5210000	7200000
VSIQPLDETAVTDKENNLHESEYGDQEGKR	27.97		326000	332000	24500
VSIQPLDETAVTDKENNLHESEYGDQEGKR	78.29		13000000	14400000	14100000
YKGQVVAVDTYCWLHK	26.37		219000	234000	284000
YKGQVVAVDTYCWLHK	40		1913.67	5571.11	2495.04
YKGQVVAVDTYCWLHK	63.69		320000	504000	397000
YKGQVVAVDTYCWLHK	70.19		2450000	2750000	2620000
YKGQVVAVDTYCWLHK	72.63		1210000	1030000	1140000
YKGQVVAVDTYCWLHK	82.92		226000	355000	306000
YKGQVVAVDTYCWLHKGAIACAEK	43.17		96200	273000	33500
YKGQVVAVDTYCWLHKGAIACAEK	54.3		933000	999000	904000
YKGQVVAVDTYCWLHKGAIACAEK	60.36		1230000	1180000	1160000
YMCILSGCDYLSSLR	26.18		13300	13800	28100
YMCILSGCDYLSSLR	39.7		109000	68700	143000
YMCILSGCDYLSSLR	81.73		2220000	3190000	2630000
YMCILSGCDYLSSLR	104.44	[2] Oxidation (M)	607000	618000	731000
YMCILSGCDYLSSLR	104.48		12100000	9250000	11900000
YMCILSGCDYLSSLRGIGLAK	27.53		90100	86900	93400
YMCILSGCDYLSSLRGIGLAK	35.75		649000	896000	354000
YMCILSGCDYLSSLRGIGLAK	62.63		46900	38900	54800
YMCILSGCDYLSSLRGIGLAK	96.49		217000	372000	230000
YVGFCMK	15.48		47000	67200	52600
YVGFCMK	20.06		244000	425000	316000
+MNITVPEDYINGFIR	53.98	[N-term] Acetyl (N-term)	101000	77900	130000
+NKFATFLQR	31.57	[N-term] Acetyl (N-term)	2521.89	4520.44	2495.36
AGIVQAIITEDSDLLAFGCK	105.66		3070000	7410000	5580000

### Sheet: phospho-peptides
Peptide	Score	PTM	UNTR	HU	IR	UNTR	HU	IR	AA assigned	Consensus	Kinase or subfamily
NYSPRPESGTVSDAPQLK	41.04	[3] Phospho (ST)	33900	36300	578.67
NYSPRPESGTVSDAPQLK	25.08	[3] Phospho (ST)	49200	65500	50300
NYSPRPESGTVSDAPQLK	24.13	[3] Phospho (ST)	1779.9	1672.66	36300
NYSPRPESGTVSDAPQLK	19.66	[3] Phospho (ST)	11900	20400	8460.07
			96779.9	123873	95638.7	100	127.994	98.8209	Ser376	pS/pT-P-X0-1-R/K	CDKs
NYSPRPESGTVSDAPQLKENPSTVGVER	31.34	[8] Phospho (ST)	230000	306000	2660000
NYSPRPESGTVSDAPQLKENPSTVGVER	36.85	[8] Phospho (ST)	2890000	29600	80400
NYSPRPESGTVSDAPQLKENPSTVGVER	50.66	[8] Phospho (ST)	1060000	1230000	707000
			4180000	1565600	3447400	100	37.4545	82.4737	Ser381	pS/pT-X2-3-S/T	CK1
NYSPRPESGTVSDAPQLKENPSTVGVER	19.32	[12] Phospho (ST)	230000	306000	2660000
NYSPRPESGTVSDAPQLKENPSTVGVER	35.23	[12] Phospho (ST)	399000	433000	1165.29
			629000	739000	2.66117e+06	100	117.488	423.079	Ser385	pS/pT-X0-4-D/E	not assigned
SAELSEDDLLSQYSLSFTK	49.08	[1] Phospho (ST)	48400	188000	57300
SAELSEDDLLSQYSLSFTK	48.36	[1] Phospho (ST)	7737.62	24400	21100
SAELSEDDLLSQYSLSFTK	117.81	[1] Phospho (ST)	1620000	5620000	2150000
SAELSEDDLLSQYSLSFTK	101.8	[1] Phospho (ST)	237000	617000	468000
SAELSEDDLLSQYSLSFTKK	14.59	[1] Phospho (ST)	226000	880000	499000
SAELSEDDLLSQYSLSFTKK	83.02	[1] Phospho (ST)	344000	1290000	705000
SAELSEDDLLSQYSLSFTKK	112.15	[1] Phospho (ST)	2110000	5040000	2520000
SAELSEDDLLSQYSLSFTKK	27.64	[1] Phospho (ST)	2590000	6130000	2110000
			7.18314e+06	19789400	8530400	100	275.498	118.756	Ser422	pS/pT-X0-4-D/E	CK2
SAELSEDDLLSQYSLSFTK	86.34	[5] Phospho (ST)	237000	617000	468000
SAELSEDDLLSQYSLSFTK	19.29	[5] Phospho (ST)	48400	188000	57300
SAELSEDDLLSQYSLSFTK	77	[5] Phospho (ST)	1620000	5620000	2150000
SAELSEDDLLSQYSLSFTKK	24.03	[5] Phospho (ST)	2590000	6130000	2110000
SAELSEDDLLSQYSLSFTKK	11.45	[5] Phospho (ST)	226000	880000	499000
SAELSEDDLLSQYSLSFTKK	100.24	[5] Phospho (ST)	2110000	5040000	2520000
SAELSEDDLLSQYSLSFTKK	92.78	[5] Phospho (ST)	344000	1290000	705000
			7175400	19765000	8509300	100	275.455	118.59	Ser426	pS/pT-X0-4-D/E	CK2
SLSFSEVFVPDLVNGPTNKK	51.63	[3] Phospho (ST)	350000	1490000	544000
SLSFSEVFVPDLVNGPTNKK	45.6	[3] Phospho (ST)	276000	1320000	319000
SLSFSEVFVPDLVNGPTNKK	62.66	[3] Phospho (ST)	55100	235000	84200
SLSFSEVFVPDLVNGPTNKK	38.66	[3] Phospho (ST)	43800	213000	62900
SLSFSEVFVPDLVNGPTNK	45.79	[3] Phospho (ST)	73100	385000	104000
			798000	3643000	1114100	100	456.516	139.612	Ser454	F-X1-K/R-X2-pS/pT	CHK1-CHK2
SVSTPPRTR	20.41	[4] Phospho (ST)	6469.78	10700	6730.55
SVSTPPRTR	25.08	[4] Phospho (ST)	2346.25	3306.79	1864.11
			8816.03	14006.8	8594.66	100	158.879	97.489	Thr475	pS/pT-P	Pro-directed / CMGC
TISPPTLGTLR	42.13	[1] Phospho (ST)	21700000	29600000	21700000
TISPPTLGTLR	66.95	[3] Phospho (ST)	21700000	29600000	21700000
TISPPTLGTLR	26.07	[3] Phospho (ST)	11600	17500	9084.45
TISPPTLGTLR	59.99	[3] Phospho (ST)	3280000	7410000	3890000
TISPPTLGTLR	19.21	[3] Phospho (ST)	10300	15500	10400
TISPPTLGTLR	15.43	[3] Phospho (ST)	9990.61	17800	10300
			4.67119e+07	66660800	4.73198e+07	100	142.706	101.301	Ser598	pS/pT-P	Pro-directed / CMGC
SCFSWSGGLGDFSR	80.13	[4] Phospho (ST)	940000	2180000	1040000
SCFSWSGGLGDFSR	53.84	[4] Phospho (ST)	1680.99	7984.95	4224
SCFSWSGGLGDFSR	96.46	[4] Phospho (ST)	4420000	8860000	4590000
			5.36168e+06	1.1048e+07	5634224	100	206.054	105.083	Ser610
TPSPSPSTALQQFR	34.53	[1] Phospho (ST)	1650000	3000000	1530000
TPSPSPSTALQQFRR	21.09	[1] Phospho (ST)	350000	613000	310000
			2000000	3613000	1840000	100	180.65	92	Thr621	pS/pT-P	Pro-directed / CMGC
TPSPSPSTALQQFR	65.1	[3] Phospho (ST)	164000	411000	169000
TPSPSPSTALQQFR	67.25	[3] Phospho (ST)	1650000	3000000	1530000
			1814000	3411000	1699000	100	188.037	93.6604	Ser623	pS/pT-P	Pro-directed / CMGC
SCFSWSGGLGDFSRTPSPSPSTALQQFRR	23.12	[15] Phospho (ST)|[17] Phospho (ST)	13900	299000	15900
SCFSWSGGLGDFSRTPSPSPSTALQQFRR	60.33	[15] Phospho (ST)|[17] Phospho (ST)	187000	2510000	234000
SCFSWSGGLGDFSRTPSPSPSTALQQFR	52.52	[15] Phospho (ST)|[17] Phospho (ST)	443000	556000	496000
			643900	3365000	745900	100	522.597	115.841	Thr621 & Ser623	pS/pT-P	Pro-directed / CMGC
KSDSPTSLPENNMSDVSQLK	41.08	[2] Phospho (ST)	95700	88800	64300
RKSDSPTSLPENNMSDVSQLK	39.59	[3] Phospho (ST)	38100	29400	4271.04
RKSDSPTSLPENNMSDVSQLK	60.67	[3] Phospho (ST)	187000	201000	13400
			320800	319200	81971	100	99.5012	25.5521	Ser637		not assigned
KSDSPTSLPENNMSDVSQLK	79.81	[4] Phospho (ST)	313000	345000	20900
KSDSPTSLPENNMSDVSQLK	57.11	[4] Phospho (ST)	3855.13	3114.74	252000
KSDSPTSLPENNMSDVSQLK	30.87	[4] Phospho (ST)	121000	121000	80100
RKSDSPTSLPENNMSDVSQLK	39.59	[5] Phospho (ST)	38100	29400	4271.04
RKSDSPTSLPENNMSDVSQLK	50.45	[5] Phospho (ST)	187000	201000	13400
RKSDSPTSLPENNMSDVSQLK	70.94	[5] Phospho (ST)	290000	269000	51400
RKSDSPTSLPENNMSDVSQLK	53.72	[5] Phospho (ST)	6337.09	2966.6	144000
RKSDSPTSLPENNMSDVSQLK	57.55	[5] Phospho (ST)	19500	5764.38	197000
RKSDSPTSLPENNMSDVSQLK	53.16	[5] Phospho (ST)|[14] Oxidation (M)	27200	30700	1042.08
			1.00599e+06	1.00795e+06	764113	100	100.194	75.9562	Ser639	pS/pT-P	Pro-directed / CMGC
KSDSPTSLPENNMSDVSQLK	60.13	[6] Phospho (ST)	3855.13	3114.74	252000
KSDSPTSLPENNMSDVSQLK	40.48	[6] Phospho (ST)	433000	435000	419000
KSDSPTSLPENNMSDVSQLK	36.46	[6] Phospho (ST)	121000	121000	80100
KSDSPTSLPENNMSDVSQLK	47.52	[7] Phospho (ST)	95700	88800	64300
KSDSPTSLPENNMSDVSQLK	47.5	[7] Phospho (ST)	433000	435000	419000
			1.08656e+06	1.08291e+06	1234400	100	99.665	113.607	Thr641 or Ser642		not assigned
LSQCSSKDSDSEESDCNIK	60.1	[9] Phospho (ST)	371000	109000	255000
LSQCSSKDSDSEESDCNIK	72.92	[9] Phospho (ST)	119000	31000	63400
			490000	140000	318400	100	28.5714	64.9796	Ser700	pS/pT-X0-4-D/E	CK2
LSQCSSKDSDSEESDCNIK	55.68	[11] Phospho (ST)	321000	64700	208000
LSQCSSKDSDSEESDCNIKLLDSQSDQTSK	61.4	[11] Phospho (ST)	1350000	351000	8223.72
			1671000	415700	216224	100	24.8773	12.9398	Ser702	pS/pT-X0-4-D/E	CK2
LLDSQSDQTSK	38.66	[4] Phospho (ST)	1660.04	8909.07	4992.01
LLDSQSDQTSK	55.89	[4] Phospho (ST)	281.84	3841.95	1131.89
			1941.88	12751	6123.9	100	656.633	315.359	Ser714	pS/pT-Q	PIKK
NKVPGLYKSSSADSLSTTK	77.52	[9] Phospho (ST)	1920000	3610000	84600
VPGLYKSSSADSLSTTK	39.67	[7] Phospho (ST)	54100	88300	1989.35
			1974100	3698300	86589.4	100	187.341	4.38627	Ser744	pS/pT-X0-4-D/E	CK2
VPGLYKSSSADSLSTTK	50.73	[8] Phospho (ST)	11800	27600	10100
NKVPGLYKSSSADSLSTTK	34.36	[10] Phospho (ST)	2620000	6060000	2970000
NKVPGLYKSSSADSLSTTK	60.95	[10] Phospho (ST)	1920000	3610000	84600
NKVPGLYKSSSADSLSTTK	72.57	[10] Phospho (ST)	1240.45	2673.79	1740000
SSSADSLSTTKIKPLGPAR	52.47	[2] Phospho (ST)	263000	729000	33400
SSSADSLSTTKIKPLGPAR	65.5	[2] Phospho (ST)	87500	300000	62200
			4.90354e+06	1.07293e+07	4900300	100	218.807	99.9339	Ser745	pS/pT-X0-4-D/E	CK2
NKVPGLYKSSSADSLSTTK	41.16	[11] Phospho (ST)	2620000	6060000	2970000
NKVPGLYKSSSADSLSTTK	75.71	[11] Phospho (ST)	1240.45	2673.79	1740000
NKVPGLYKSSSADSLSTTK	72.41	[11] Phospho (ST)	1920000	3610000	84600
VPGLYKSSSADSLSTTK	70.8	[9] Phospho (ST)	11800	27600	10100
VPGLYKSSSADSLSTTK	71.77	[9] Phospho (ST)	54100	88300	1989.35
SSSADSLSTTKIKPLGPAR	35.38	[3] Phospho (ST)	110000	422000	81000
SSSADSLSTTKIKPLGPAR	35.47	[3] Phospho (ST)	466000	1170000	424000
SSSADSLSTTKIKPLGPAR	60.96	[3] Phospho (ST)	263000	729000	33400
SSSADSLSTTKIKPLGPAR	91.17	[3] Phospho (ST)	87500	300000	62200
			5.53364e+06	1.24096e+07	5.40729e+06	100	224.257	97.7167	Ser746	pS/pT-X0-4-D/E	CK2
NKVPGLYKSSSADSLSTTK	20.03	[14] Phospho (ST)	2620000	6060000	2970000
NKVPGLYKSSSADSLSTTK	49.82	[14] Phospho (ST)	1920000	3610000	84600
			4540000	9670000	3054600	100	212.996	67.2819	Ser749		not assigned
KPLSPVRDNIQLTPEAEEDIFNKPECGR	44.04	[4] Phospho (ST)	3970000	2340000	4030000
KPLSPVRDNIQLTPEAEEDIFNKPECGR	56.98	[4] Phospho (ST)	21200000	17300000	23800000
KPLSPVRDNIQLTPEAEEDIFNKPECGR	57.19	[4] Phospho (ST)	4220000	3880000	3660000
KPLSPVRDNIQLTPEAEEDIFNKPECGR	21.04	[4] Phospho (ST)	748000	661000	629000
KPLSPVRDNIQLTPEAEEDIFNKPECGRVQR	24.56	[4] Phospho (ST)	2370000	1720000	1700000
KPLSPVRDNIQLTPEAEEDIFNKPECGRVQR	28.01	[4] Phospho (ST)	411000	384000	345000
			32919000	26285000	34164000	100	79.8475	103.782	Ser815	pS/pT-P	Pro-directed / CMGC
KPLSPVRDNIQLTPEAEEDIFNKPECGR	53.77	[4] Phospho (ST)|[13] Phospho (ST)	7070000	10500000	7350000
KPLSPVRDNIQLTPEAEEDIFNKPECGR	26.22	[4] Phospho (ST)|[13] Phospho (ST)	1040000	1220000	945000
KPLSPVRDNIQLTPEAEEDIFNKPECGR	28.79	[4] Phospho (ST)|[13] Phospho (ST)	1110000	2490000	1030000
KPLSPVRDNIQLTPEAEEDIFNKPECGR	23.18	[4] Phospho (ST)|[13] Phospho (ST)	203000	396000	183000
			9423000	14606000	9508000	100	155.004	100.902	Ser815 & Thr824	pS/pT-P	Pro-directed / CMGC
